# Bacterial vaginosis-driven changes in cervicovaginal immunity that expand the immunological hypothesis for increased HIV susceptibility

**DOI:** 10.1101/2024.07.03.601916

**Authors:** Finn MacLean, Adino Tesfahun Tsegaye, Jessica B. Graham, Jessica L. Swarts, Sarah C. Vick, Nicole Potchen, Irene Cruz Talavera, Lakshmi Warrier, Julien Dubrulle, Lena K. Schroeder, Ayumi Saito, Katherine K. Thomas, Matthias Mack, Michelle C. Sabo, Bhavna H. Chohan, Kenneth Ngure, Nelly Mugo, Jairam R. Lingappa, Jennifer M. Lund, the Kinga Study Team

**Affiliations:** Vaccine and Infectious Disease Division, Fred Hutchinson Cancer Center, Seattle, USA; Department of Global Health, University of Washington, Seattle, USA; Cellular Imaging Shared Resource, Fred Hutchinson Cancer Research Center, Seattle, USA; Department of Internal Medicine-Nephrology, University Hospital Regensburg, Regensburg, Germany; Department of Medicine, University of Washington, Seattle, USA; Center for Virus Research, Kenya Medical Research Institute, Nairobi, Kenya; School of Public Health, Jomo Kenyatta University of Agriculture and Technology, Nairobi, Kenya; Center for Clinical Research, Kenya Medical Research Institute, Nairobi, Kenya; Department of Pediatrics, University of Washington, Seattle, USA

## Abstract

Bacterial vaginosis (BV) is a dysbiosis of the vaginal microbiome that is prevalent among reproductive-age females worldwide. Adverse health outcomes associated with BV include an increased risk of sexually-acquired HIV, yet the immunological mechanisms underlying this association are not well understood. To investigate BV-driven changes to cervicovaginal tract (CVT) and circulating T cell phenotypes, participants with or without BV provided vaginal tract (VT) and ectocervical (CX) tissue biopsies and PBMC samples. High-parameter flow cytometry revealed an increased frequency of cervical conventional CD4^+^ T cells (Tconv) expressing CCR5. However, we found no difference in number of CD3^+^CD4^+^CCR5^+^ cells in the CX or VT of BV+ vs BV- individuals, suggesting that BV-driven increased HIV susceptibility may not be solely attributed to increased CVT HIV target cell abundance. Flow cytometry also revealed that individuals with BV have an increased frequency of dysfunctional CX and VT CD39^+^ Tconv and CX tissue-resident CD69^+^CD103^+^ Tconv, reported to be implicated in HIV acquisition risk and replication. Many soluble immune factor differences in the CVT further support that BV elicits diverse and complex CVT immune alterations. Our comprehensive analysis expands on potential immunological mechanisms that may underlie the adverse health outcomes associated with BV including increased HIV susceptibility.
