## Supplemental Table 1 for "Bacterial vaginosis-driven changes in cervicovaginal immunity that expand the immunological hypothesis for increased HIV susceptibility"

### Sheet: CX CD3
Supplemental Table 1
CD3+ cell distribution for ectocervix biopsy specimens comparing BV positive vs negative
Expected Max N = number of samples meeting previous parent gate criteria; Missing = number of samples with insufficient cell numbers for given analysis
Characteristic	Expected Max N	Missing	N	BV Positive	BV Negative
CD3-	187	1	186	37	149
CD4 of CD45	187	15	172	32	140
Treg of CD3	187	130	57	9	48
Treg of CD4	187	130	57	9	48
Treg of CD45	187	130	57	9	48
Tconv of CD3	187	29	158	29	129
Tconv of CD45	187	29	158	29	129
CD8 of CD45	187	13	174	33	141
A regression model estimating the association of BV status (positive vs negative) with CD3+ cell subset phenotypes from ectocervix biopsy specimens, adjusted for hormonal contraceptive use, semen exposure, HIV exposure, and HSV2 status
beta = estimated difference
	Medians
CD3 cells	Overall	BV Negative	BV Positive	Unadjusted Beta	P-value	Adjusted Beta	Adjusted P-value
CD3-	23 (16, 32)	23 (17, 32)	22 (15, 31)	-2	0.3709	-2.07	0.4056
CD4 of CD45	37 (29, 44)	37 (29, 43)	39 (26, 48)	2.77	0.2746	3.13	0.226
Treg of CD3	1.50 (1.02, 2.38)	1.45 (1.02, 2.17)	1.98 (1.16, 2.71)	0.16	0.6751	0.49	0.2692
Treg of CD4	2.89 (2.19, 4.86)	2.84 (2.17, 4.87)	3.01 (2.86, 4.17)	0.2	0.7586	0.77	0.3491
Treg of CD45	1.22 (0.83, 1.85)	1.19 (0.85, 1.73)	1.72 (0.73, 2.19)	0.14	0.6598	0.38	0.3226
Tconv of CD3	46 (35, 54)	46 (35, 54)	46 (36, 57)	1.6	0.6177	0.94	0.7814
Tconv of CD45	33 (26, 40)	33 (26, 40)	36 (23, 46)	2.3	0.3498	2.39	0.3073
CD8 of CD45	27 (19, 36)	28 (20, 36)	23 (17, 35)	-2.3	0.3632	-2.64	0.3355

### Sheet: VT CD3
CD3+ cell distribution for vaginal tract biopsy specimens comparing BV positive vs negative
Expected Max N = number of samples meeting previous parent gate criteria; Missing = number of samples with insufficient cell numbers for given analysis
Characteristic	Expected Max N	Missing	N	BV Positive	BV Negative
CD3-	190	3	187	41	146
CD4 of CD45	190	25	165	37	128
Treg of CD3	190	144	46	9	37
Treg of CD4	190	144	46	9	37
Treg of CD45	190	144	46	9	37
Tconv of CD3	190	36	154	32	122
Tconv of CD45	190	36	154	32	122
CD8 of CD45	190	26	164	36	128
A regression model estimating the association of BV status (positive vs negative) with CD3+ cell subset phenotypes from vaginal tract biopsy specimens, adjusted for hormonal contraceptive use, semen exposure, HIV exposure, and HSV2 status
beta = estimated difference
	Medians
CD3 cells	Overall	BV Negative	BV Positive	Unadjusted Beta	P-value	Adjusted Beta	Adjusted P-value
CD3-	20 (11, 33)	21 (12, 35)	18 (11, 25)	-2.6	0.305	-1.95	0.4613
CD4 of CD45	33 (24, 42)	32 (22, 40)	36 (26, 45)	4.3	0.1088	4.76	0.0906
Treg of CD3	1.43 (0.88, 2.32)	1.56 (0.90, 2.33)	1.27 (0.82, 1.39)	-0.31	0.441	-0.71	0.0542
Treg of CD4	2.88 (1.73, 5.12)	2.98 (1.78, 5.40)	2.58 (1.39, 3.89)	-0.81	0.3308	-1.48	0.072
Treg of CD45	1.17 (0.71, 1.97)	1.24 (0.71, 1.99)	1.15 (0.79, 1.23)	-0.16	0.6361	-0.43	0.2577
Tconv of CD3	39 (29, 52)	38 (29, 52)	43 (30, 52)	2.3	0.5268	1.92	0.5668
Tconv of CD45	30 (21, 38)	29 (20, 36)	34 (26, 42)	4.5	0.1014	3.72	0.179
CD8 of CD45	33 (21, 45)	33 (22, 45)	34 (21, 46)	0.6	0.8559	-0.58	0.8633

### Sheet: PBMC CD3
CD3+ cell distribution for PBMC specimens comparing BV positive vs negative
Expected Max N = number of samples meeting previous parent gate criteria; Missing = number of samples with insufficient cell numbers for given analysis
Characteristic	Expected Max N	Missing	N	BV Positive	BV Negative
CD3-	185	0	185	42	143
CD4 of CD45	185	0	185	42	143
Treg of CD3	185	0	185	42	143
Treg of CD4	185	0	185	42	143
Treg of CD45	185	0	185	42	143
Tconv of CD3	185	0	185	42	143
Tconv of CD45	185	0	185	42	143
CD8 of CD45	185	0	185	42	143
A regression model estimating the association of BV status (positive vs negative) with CD3+ cell subset phenotypes from PBMC specimens, adjusted for hormonal contraceptive use
beta = estimated difference
	Medians
CD3 cells	Overall	BV Negative	BV Positive	Unadjusted Beta	P-value	Adjusted Beta	Adjusted P-value
CD3-	26 (21, 33)	26 (21, 33)	26 (22, 32)	-0.2	0.9004	0.48	0.7634
CD4 of CD45	45 (40, 50)	45 (40, 50)	45 (39, 50)	-0.25	0.871	-0.7	0.6613
Treg of CD3	1.22 (0.94, 1.56)	1.24 (0.95, 1.55)	1.21 (0.88, 1.58)	-0.06	0.5407	-0.08	0.3647
Treg of CD4	2.00 (1.48, 2.44)	2.02 (1.56, 2.44)	1.86 (1.37, 2.51)	-0.13	0.3751	-0.15	0.3078
Treg of CD45	0.88 (0.63, 1.12)	0.91 (0.65, 1.12)	0.85 (0.61, 1.18)	-0.05	0.4303	-0.07	0.2934
Tconv of CD3	59 (55, 66)	60 (55, 66)	59 (56, 64)	-0.1	0.9491	-0.2	0.8951
Tconv of CD45	43 (38, 48)	43 (38, 48)	42 (38, 48)	-0.2	0.8912	-0.55	0.716
CD8 of CD45	20.9 (17.5, 24.8)	20.4 (17.3, 25.4)	22.1 (17.8, 24.7)	0.6	0.5822	0.5	0.658

### Sheet: CX Tconv
Conventional CD4+ T cell distribution for ectocervix biopsy specimens comparing BV positive vs negative
Expected Max N = number of samples meeting previous parent gate criteria; Missing = number of samples with insufficient cell numbers for given analysis
Characteristic	Expected Max N	Missing	N	BV Positive	BV Negative
Tconv	172	14	158	29	129
CCR5+ Tconv	158	1	157	29	128
CCR6+ Tconv	158	1	157	29	128
CCR7+ CD45RA+ Tconv	158	1	157	29	128
CCR7+ CD45RA- Tconv	158	1	157	29	128
CCR7- CD45RA+ Tconv	158	1	157	29	128
CCR7- CD45RA- Tconv	158	1	157	29	128
CD38+ Tconv	158	1	157	29	128
CD39+ Tconv	158	1	157	29	128
CD69+ Tconv	158	1	157	29	128
CD101+ Tconv	158	1	157	29	128
CD103+ CD69+ Tconv	158	1	157	29	128
CD103+ CD69- Tconv	158	1	157	29	128
CD103- CD69+ Tconv	158	1	157	29	128
CD103- CD69- Tconv	158	1	157	29	128
CTLA4+ Tconv	158	1	157	29	128
CXCR3+ Tconv	158	1	157	29	128
GrzB+ Tconv	158	1	157	29	128
HLADR+ Tconv	158	1	157	29	128
HLADR+ CD38+ Tconv	158	1	157	29	128
Ki67+ Tconv	158	97	61	7	54
PD1+ Tconv	158	1	157	29	128
PD1+ TCF1- Tconv	158	1	157	29	128
TCF1+ Tconv	158	1	157	29	128
Th1 of Tconv	158	1	157	29	128
CCR5+ Th1	157	119	38	8	30
CCR7+ CD45RA+ Th1	157	119	38	8	30
CCR7+ CD45RA- Th1	157	119	38	8	30
CCR7- CD45RA+ Th1	157	119	38	8	30
CCR7- CD45RA- Th1	157	119	38	8	30
CD38+ Th1	157	119	38	8	30
CD39+ Th1	157	119	38	8	30
CD101+ Th1	157	119	38	8	30
CD103+ CD69+ Th1	157	119	38	8	30
CD103+ CD69- Th1	157	119	38	8	30
CD103- CD69+ Th1	157	119	38	8	30
CD103- CD69- Th1	157	119	38	8	30
CTLA4+ Th1	157	119	38	8	30
CXCR3+ Th1	157	119	38	8	30
GrzB+ Th1	157	119	38	8	30
HLADR+ Th1	157	119	38	8	30
HLADR+ CD38+ Th1	157	119	38	8	30
Ki67pos_Th1	157	150	7	2	5
PD1+ Th1	157	119	38	8	30
TCF1+ Th1	157	119	38	8	30
Th17 of Tconv	158	1	157	29	128
CCR5+ Th17	157	106	51	9	42
CCR7+ CD45RA+ Th17	157	106	51	9	42
CCR7+ CD45RA- Th17	157	106	51	9	42
CCR7- CD45RA+ Th17	157	106	51	9	42
CCR7- CD45RA- Th17	157	106	51	9	42
CD38+ Th17	157	106	51	9	42
CD39+ Th17	157	106	51	9	42
CD101+ Th17	157	106	51	9	42
CD103+ CD69+ Th17	157	106	51	9	42
CD103+ CD69- Th17	157	106	51	9	42
CD103- CD69+ Th17	157	106	51	9	42
CD103- CD69- Th17	157	106	51	9	42
CTLA4+ Th17	157	106	51	9	42
CXCR3+ Th17	157	106	51	9	42
GrzB+ Th17	157	106	51	9	42
HLADR+ Th17	157	106	51	9	42
HLADR+ CD38+ Th17	157	106	51	9	42
Ki67pos_Th17	157	144	13	1	12
PD1+ Th17	157	106	51	9	42
TCF1+ Th17	157	106	51	9	42
A regression model estimating the association of BV status (positive vs negative) with conventional CD4+ T cell phenotypes from ectocervix biopsy specimens, adjusted for hormonal contraceptive use, semen exposure, HIV exposure, and HSV2 status
beta = estimated difference
	Medians
Tconv cells	Overall	BV Negative	BV Positive	Unadjusted Beta	Unadjusted P-value	Adjusted Beta	Adjusted P-value
Tconv of CD4	91.4 (87.3, 94.0)	91.5 (87.7, 94.0)	89.7 (86.0, 94.0)	-1.1	0.2769	-1.4	0.2079
CCR5+ Tconv	62 (28, 87)	59 (26, 84)	75 (52, 90)	11.7	0.0548	14.06	0.0209
CCR6+ Tconv	15 (10, 22)	15 (10, 22)	15 (13, 21)	1.06	0.5416	0.8	0.6619
CCR7+ CD45RA+ Tconv	12 (2, 28)	14 (2, 29)	7 (1, 24)	-3.28	0.1842	-4.95	0.0767
CCR7+ CD45RA- Tconv	15 (10, 22)	15 (10, 21)	16 (12, 23)	1.1	0.5215	1.11	0.5319
CCR7- CD45RA+ Tconv	2.8 (0.8, 6.1)	2.8 (0.8, 6.1)	2.0 (0.7, 6.8)	0	1	-0.04	0.95
CCR7- CD45RA- Tconv	64 (46, 82)	64 (44, 83)	68 (51, 79)	2.3	0.6156	2.91	0.5571
CD38+ Tconv	11 (5, 20)	11 (5, 20)	7 (2, 18)	-2.45	0.2131	-3.36	0.1021
CD39+ Tconv	12 (5, 36)	11 (4, 32)	23 (10, 47)	8.8	0.0012	9.36	0.0047
CD69+ Tconv	57 (13, 86)	51 (8, 84)	73 (43, 92)	11.1	0.0496	13.87	0.0418
CD101+ Tconv	23 (9, 47)	19 (8, 43)	38 (24, 58)	13.3	0.0017	13.5	0.0019
CD103+ CD69+ Tconv	17 (4, 42)	14 (3, 37)	35 (14, 54)	12.25	0.0006	14.85	0.0005
CD103+ CD69- Tconv	0.00 (0.00, 0.49)	0.00 (0.00, 0.40)	0.29 (0.00, 0.69)	0	1	0	1
CD103- CD69+ Tconv	20 (5, 41)	18 (5, 41)	26 (10, 44)	3.1	0.3787	4.28	0.2781
CD103- CD69- Tconv	44 (15, 87)	50 (16, 91)	26 (8, 56)	-11.53	0.0458	-14.48	0.0367
CTLA-4+ Tconv	4 (1, 9)	4 (1, 9)	4 (2, 9)	0.26	0.779	0.73	0.4524
CXCR3+ Tconv	32 (22, 44)	32 (22, 43)	30 (18, 45)	-1.5	0.6709	-1.47	0.7091
GrzB+ Tconv	1.8 (0.2, 4.5)	1.7 (0.4, 4.0)	3.4 (0.0, 4.9)	0.05	0.8936	0.14	0.7604
HLA-DR+ Tconv	25 (9, 38)	22 (8, 36)	30 (22, 44)	9.3	0.0061	9.59	0.0117
HLA-DR+ CD38+ Tconv	1.4 (0.5, 3.2)	1.6 (0.6, 3.5)	1.0 (0.0, 2.8)	-0.31	0.394	-0.49	0.2184
PD-1+ Tconv	35 (17, 57)	33 (16, 57)	35 (19, 49)	2.15	0.6152	5	0.2693
PD-1+TCF-1- Tconv	27 (10, 42)	26 (10, 42)	27 (12, 38)	0.8	0.839	2.93	0.453
TCF-1+ Tconv	43 (17, 58)	44 (22, 61)	24 (8, 50)	-12.8	0.0237	-15.25	0.0077
Tbet+ (Th1) Tconv	3.0 (1.0, 6.4)	2.9 (1.0, 6.7)	3.0 (1.4, 5.4)	0	1	-0.25	0.7429
CCR5+ Th1	83 (69, 97)	86 (69, 98)	77 (69, 79)	-11.11	0.0856	-8.76	0.3227
CCR7+ CD45RA+ Th1	1.3 (0.0, 3.1)	0.8 (0.0, 2.6)	2.5 (1.6, 12.7)	2.11	0.0595	1.92	0.1502
CCR7+ CD45RA- Th1	10 (4, 15)	9 (4, 17)	10 (8, 11)	-1.74	0.5865	-0.19	0.964
CCR7- CD45RA+ Th1	4 (1, 9)	4 (1, 9)	4 (0, 12)	0	1	4.4	0.1768
CCR7- CD45RA- Th1	81 (68, 91)	81 (68, 91)	83 (71, 85)	1.17	0.8745	-1.76	0.846
CD38+ Th1	11 (7, 18)	11 (7, 18)	10 (5, 19)	-0.98	0.8058	-1.59	0.76
CD39+ Th1	8 (4, 21)	10 (4, 21)	7 (2, 11)	-3.41	0.4432	-10.23	0.1407
CD101+ Th1	32 (15, 54)	30 (16, 55)	34 (6, 54)	-7.41	0.5035	-6.79	0.6291
CD103+ CD69+ Th1	5 (0, 14)	5 (0, 17)	0 (0, 11)	-1.96	0.5632	-5.73	0.3214
CD103+ CD69- Th1	0.00 (0.00, 0.00)	0.00 (0.00, 0.00)	0.00 (0.00, 0.00)	0	1	0	1
CD103- CD69+ Th1	19 (10, 45)	20 (11, 48)	14 (7, 33)	-5.28	0.5585	-7.45	0.5474
CD103- CD69- Th1	64 (17, 89)	52 (14, 87)	86 (56, 93)	16.36	0.2358	23.93	0.2387
CTLA-4+ Th1	7 (2, 13)	8 (3, 18)	5 (0, 8)	-4.21	0.2557	-3.67	0.3155
CXCR3+ Th1	55 (37, 71)	55 (46, 72)	51 (20, 70)	-8.15	0.4688	-20.86	0.1458
GrzB+ Th1	27 (4, 71)	19 (4, 56)	53 (10, 82)	12.88	0.3199	24.01	0.159
HLA-DR+ Th1	31 (20, 45)	33 (22, 45)	24 (13, 30)	-12.13	0.1373	-12.43	0.2371
HLA-DR+ CD38+ Th1	7 (3, 13)	9 (4, 13)	4 (2, 14)	-1.35	0.6195	-0.93	0.7941
PD-1+ Th1	59 (40, 74)	61 (40, 74)	46 (20, 75)	-9.55	0.4113	-11.82	0.3922
TCF-1+ Th1	24 (16, 44)	24 (16, 44)	27 (17, 43)	1.41	0.8619	3.81	0.7115
CD161+ CCR6+ (Th17) Tconv	6 (4, 10)	6 (4, 9)	8 (5, 11)	1.4	0.1165	1.65	0.0896
CCR5+ Th17	89 (65, 95)	88 (60, 94)	90 (76, 97)	2.67	0.6058	7.69	0.2544
CCR7+ CD45RA+ Th17	0.22 (0.00, 2.34)	0.11 (0.00, 2.27)	0.28 (0.00, 3.45)	0	1	-0.95	0.1815
CCR7+ CD45RA- Th17	17 (11, 29)	16 (10, 28)	28 (21, 35)	11.79	0.017	10.09	0.061
CCR7- CD45RA+ Th17	0.00 (0.00, 1.15)	0.00 (0.00, 1.23)	0.00 (0.00, 0.00)	0	1	0	1
CCR7- CD45RA- Th17	80 (68, 88)	84 (69, 88)	72 (64, 79)	-11.15	0.0234	-6.67	0.2599
CD38+ Th17	9 (3, 17)	10 (4, 19)	5 (0, 14)	-4	0.3443	-6.39	0.1101
CD39+ Th17	32 (13, 62)	31 (11, 58)	42 (22, 64)	6.66	0.503	11.75	0.3051
CD101+ Th17	39 (17, 75)	39 (16, 71)	60 (33, 86)	13.13	0.2123	28.06	0.0058
CD103+ CD69+ Th17	32 (12, 63)	31 (11, 61)	54 (21, 88)	20.9	0.043	34.65	0.0015
CD103+ CD69- Th17	0.00 (0.00, 0.17)	0.00 (0.00, 0.48)	0.00 (0.00, 0.00)	0	1	0	1
CD103- CD69+ Th17	30 (7, 51)	32 (7, 52)	21 (6, 31)	-9.99	0.2697	-10.76	0.3586
CD103- CD69- Th17	13 (4, 52)	11 (4, 71)	22 (7, 31)	0.24	0.9705	-7.94	0.4006
CTLA-4+ Th17	11 (2, 18)	13 (5, 21)	3 (1, 8)	-7.93	0.0553	-7.29	0.1921
CXCR3+ Th17	39 (20, 50)	40 (26, 52)	21 (10, 34)	-14.43	0.067	-17.95	0.0277
GrzB+ Th17	0.00 (0.00, 1.09)	0.00 (0.00, 1.11)	0.00 (0.00, 0.00)	0	1	0	1
HLA-DR+ Th17	43 (20, 57)	40 (18, 54)	55 (47, 61)	12.9	0.1375	23.65	0.0235
HLA-DR+ CD38+ Th17	4.4 (0.3, 10.9)	5.0 (0.7, 11.0)	1.6 (0.0, 7.7)	-1.25	0.5213	-0.6	0.7918
PD-1+ Th17	66 (30, 76)	68 (30, 76)	55 (34, 67)	-5.25	0.5476	0.73	0.9443
TCF-1+ Th17	25 (10, 36)	26 (12, 39)	19 (3, 34)	-8.71	0.2341	-16.28	0.0676

### Sheet: VT Tconv
Conventional CD4+ T cell distribution for vaginal tract biopsy specimens comparing BV positive vs negative
Expected Max N = number of samples meeting previous parent gate criteria; Missing = number of samples with insufficient cell numbers for given analysis
Characteristic	Expected Max N	Missing	N	BV Positive	BV Negative
Tconv	165	11	154	32	122
CCR5+ Tconv	154	2	152	30	122
CCR6+ Tconv	154	2	152	30	122
CCR7+ CD45RA+ Tconv	154	2	152	30	122
CCR7+ CD45RA- Tconv	154	2	152	30	122
CCR7- CD45RA+ Tconv	154	2	152	30	122
CCR7- CD45RA- Tconv	154	2	152	30	122
CD38+ Tconv	154	2	152	30	122
CD39+ Tconv	154	2	152	30	122
CD69+ Tconv	154	2	152	30	122
CD101+ Tconv	154	2	152	30	122
CD103+ CD69+ Tconv	154	2	152	30	122
CD103+ CD69- Tconv	154	2	152	30	122
CD103- CD69+ Tconv	154	2	152	30	122
CD103- CD69- Tconv	154	2	152	30	122
CTLA4+ Tconv	154	2	152	30	122
CXCR3+ Tconv	154	2	152	30	122
GrzB+ Tconv	154	2	152	30	122
HLADR+ Tconv	154	2	152	30	122
HLADR+ CD38+ Tconv	154	2	152	30	122
PD1+ Tconv	154	2	152	30	122
PD1+ TCF1- Tconv	154	2	152	30	122
TCF1+ Tconv	154	2	152	30	122
Th1 of Tconv	154	2	152	30	122
CCR5+ Th1	152	120	32	5	27
CCR7+ CD45RA+ Th1	152	120	32	5	27
CCR7+ CD45RA- Th1	152	120	32	5	27
CCR7- CD45RA+ Th1	152	120	32	5	27
CCR7- CD45RA- Th1	152	120	32	5	27
CD38+ Th1	152	120	32	5	27
CD39+ Th1	152	120	32	5	27
CD101+ Th1	152	120	32	5	27
CD103+ CD69+ Th1	152	120	32	5	27
CD103+ CD69- Th1	152	120	32	5	27
CD103- CD69+ Th1	152	120	32	5	27
CD103- CD69- Th1	152	120	32	5	27
CTLA4+ Th1	152	120	32	5	27
CXCR3+ Th1	152	120	32	5	27
GrzB+ Th1	152	120	32	5	27
HLADR+ Th1	152	120	32	5	27
HLADR+ CD38+ Th1	152	120	32	5	27
PD1+ Th1	152	120	32	5	27
TCF1+ Th1	152	120	32	5	27
Th17 of Tconv	154	2	152	30	122
CCR5+ Th17	152	111	41	9	32
CCR7+ CD45RA+ Th17	152	111	41	9	32
CCR7+ CD45RA- Th17	152	111	41	9	32
CCR7- CD45RA+ Th17	152	111	41	9	32
CCR7- CD45RA- Th17	152	111	41	9	32
CD38+ Th17	152	111	41	9	32
CD39+ Th17	152	111	41	9	32
CD101+ Th17	152	111	41	9	32
CD103+ CD69+ Th17	152	111	41	9	32
CD103+ CD69- Th17	152	111	41	9	32
CD103- CD69+ Th17	152	111	41	9	32
CD103- CD69- Th17	152	111	41	9	32
CTLA4+ Th17	152	111	41	9	32
CXCR3+ Th17	152	111	41	9	32
GrzB+ Th17	152	111	41	9	32
HLADR+ Th17	152	111	41	9	32
HLADR+ CD38+ Th17	152	111	41	9	32
PD1+ Th17	152	111	41	9	32
TCF1+ Th17	152	111	41	9	32
A regression model estimating the association of BV status (positive vs negative) with conventional CD4+ T cell phenotypes from vaginal tract biopsy specimens, adjusted for hormonal contraceptive use, semen exposure, HIV exposure, and HSV2 status
beta = estimated difference
	Medians
Tconv cells	Overall	BV Negative	BV Positive	Unadjusted Beta	Unadjusted P-value	Adjusted Beta	Adjusted P-value
Tconv of CD4	91 (87, 95)	91 (87, 95)	90 (87, 94)	-0.8	0.4454	-1.12	0.3451
CCR5+ Tconv	79 (41, 91)	78 (41, 90)	84 (64, 91)	3	0.4595	3.57	0.3975
CCR6+ Tconv	14 (8, 19)	14 (8, 18)	14 (9, 21)	0.9	0.5936	0.74	0.676
CCR7+ CD45RA+ Tconv	4 (1, 20)	5 (1, 20)	4 (1, 21)	-0.29	0.8031	-0.74	0.5435
CCR7+ CD45RA- Tconv	15 (9, 20)	15 (9, 20)	14 (10, 21)	0.31	0.8668	0.51	0.7939
CCR7- CD45RA+ Tconv	1.7 (0.6, 4.0)	1.7 (0.6, 4.1)	1.7 (0.4, 2.6)	-0.34	0.3992	-0.47	0.2686
CCR7- CD45RA- Tconv	76 (50, 87)	76 (50, 86)	79 (52, 88)	1.4	0.7053	1.77	0.6505
CD38+ Tconv	6 (2, 12)	6 (2, 12)	4 (1, 9)	-1.02	0.3858	-1.15	0.3389
CD39+ Tconv	18 (6, 40)	15 (6, 38)	23 (8, 44)	4.1	0.1802	6.83	0.0393
CD69+ Tconv	78 (28, 93)	76 (22, 91)	83 (37, 96)	4.8	0.2441	5.66	0.2193
CD101+ Tconv	29 (13, 49)	28 (13, 44)	38 (17, 55)	6.2	0.1645	6.16	0.1857
CD103+ CD69+ Tconv	27 (11, 46)	27 (10, 44)	31 (20, 53)	5.92	0.1908	6.1	0.222
CD103+ CD69- Tconv	0.03 (0.00, 0.53)	0.05 (0.00, 0.65)	0.03 (0.00, 0.37)	0	1	0	1
CD103- CD69+ Tconv	31 (9, 51)	28 (12, 52)	37 (8, 46)	0.05	0.9911	0.33	0.9502
CD103- CD69- Tconv	21 (7, 72)	24 (9, 78)	17 (4, 63)	-4.5	0.2721	-5.26	0.2475
CTLA-4+ Tconv	5 (2, 10)	5 (2, 9)	5 (2, 10)	0.36	0.6896	0.84	0.3687
CXCR3+ Tconv	36 (22, 51)	36 (23, 54)	32 (18, 46)	-4.9	0.2461	-5.63	0.1941
GrzB+ Tconv	1.8 (0.5, 4.0)	2.0 (0.5, 4.5)	1.1 (0.5, 2.4)	-0.59	0.1705	-0.69	0.1316
HLA-DR+ Tconv	24 (12, 41)	22 (12, 41)	26 (18, 44)	4.22	0.2455	3.99	0.3007
HLA-DR+ CD38+ Tconv	0.66 (0.00, 1.98)	0.62 (0.00, 2.05)	0.78 (0.00, 1.85)	0	1	0	1
PD-1+ Tconv	41 (21, 60)	41 (22, 59)	43 (20, 65)	2.02	0.6868	2.11	0.6849
PD-1+TCF-1- Tconv	34 (14, 51)	34 (14, 51)	36 (12, 50)	-0.37	0.9363	-1.59	0.7449
TCF-1+ Tconv	27 (14, 49)	29 (15, 52)	24 (9, 43)	-4.75	0.3087	-5.55	0.2483
Tbet+ (Th1) Tconv	2.6 (0.9, 7.2)	2.9 (1.0, 7.8)	1.8 (0.6, 3.8)	-0.92	0.1814	-1.16	0.1019
CCR5+ Th1	93 (80, 99)	92 (76, 98)	97 (96, 100)	6.6	0.317	11.7	0.1992
CCR7+ CD45RA+ Th1	0.3 (0.0, 3.1)	1.7 (0.0, 3.6)	0.0 (0.0, 0.0)	-1.45	0.1801	-1.73	0.1054
CCR7+ CD45RA- Th1	10 (5, 17)	11 (5, 18)	7 (6, 12)	-1.18	0.8147	1.12	0.8582
CCR7- CD45RA+ Th1	4 (0, 12)	4 (0, 12)	2 (1, 2)	-1.78	0.6553	-3.28	0.4898
CCR7- CD45RA- Th1	80 (61, 88)	78 (52, 87)	86 (82, 91)	9.3	0.3244	6.18	0.518
CD38+ Th1	5 (1, 15)	4 (1, 15)	6 (5, 15)	1.71	0.6395	2.33	0.4951
CD39+ Th1	7 (0, 20)	7 (0, 20)	12 (6, 32)	6.12	0.2932	8.79	0.2375
CD101+ Th1	24 (9, 41)	21 (8, 40)	46 (33, 49)	12.7	0.2501	11.66	0.2951
CD103+ CD69+ Th1	5 (0, 21)	4 (0, 16)	20 (14, 26)	12.51	0.0216	10.97	0.1299
CD103+ CD69- Th1	0.00 (0.00, 0.00)	0.00 (0.00, 0.00)	0.00 (0.00, 0.00)	0	1	0	NaN
CD103- CD69+ Th1	36 (4, 53)	27 (3, 46)	53 (51, 69)	42	<0.001	40.07	0.0192
CD103- CD69- Th1	47 (15, 93)	60 (26, 95)	5 (4, 31)	-45.69	0.0067	-46.39	0.0155
CTLA-4+ Th1	5 (0, 11)	6 (0, 12)	4 (2, 6)	0	1	0.09	0.9835
CXCR3+ Th1	60 (34, 81)	56 (31, 68)	83 (80, 87)	26.1	0.0403	31.27	0.0344
GrzB+ Th1	34 (12, 52)	40 (18, 63)	10 (6, 13)	-27.42	0.101	-18.67	0.2031
HLA-DR+ Th1	27 (22, 49)	27 (21, 48)	37 (25, 49)	6.7	0.493	12.08	0.2497
HLA-DR+ CD38+ Th1	3.1 (1.2, 7.0)	3.0 (1.1, 7.0)	4.1 (2.7, 6.6)	0.75	0.7302	-0.13	0.9483
PD-1+ Th1	67 (49, 81)	67 (43, 76)	87 (63, 88)	14.1	0.2092	22.78	0.0538
TCF-1+ Th1	20 (8, 33)	20 (8, 29)	36 (31, 48)	16.2	0.0822	15.8	0.1004
CD161+ CCR6+ (Th17) Tconv	6 (4, 10)	6 (4, 10)	8 (4, 14)	2.04	0.0317	1.99	0.0515
CCR5+ Th17	93 (89, 99)	94 (88, 98)	93 (90, 99)	0.96	0.7232	3.36	0.2846
CCR7+ CD45RA+ Th17	0.00 (0.00, 2.50)	0.00 (0.00, 2.87)	0.83 (0.00, 1.25)	0	1	0	1
CCR7+ CD45RA- Th17	16 (8, 25)	15 (7, 27)	16 (12, 19)	-1.5	0.7719	-2.7	0.6599
CCR7- CD45RA+ Th17	0.00 (0.00, 0.32)	0.00 (0.00, 0.08)	0.00 (0.00, 0.46)	0	1	0	1
CCR7- CD45RA- Th17	83 (70, 92)	84 (68, 92)	82 (80, 88)	2.38	0.7083	3.82	0.5749
CD38+ Th17	5 (2, 11)	5 (2, 15)	4 (1, 6)	-2.82	0.3073	-1.35	0.6246
CD39+ Th17	50 (23, 69)	51 (22, 72)	50 (32, 59)	-5.88	0.6117	6.16	0.6028
CD101+ Th17	52 (25, 74)	50 (22, 69)	65 (52, 77)	17.2	0.1077	19.51	0.1157
CD103+ CD69+ Th17	49 (22, 64)	42 (22, 60)	53 (49, 66)	14.17	0.2143	16.83	0.1587
CD103+ CD69- Th17	0.00 (0.00, 0.00)	0.00 (0.00, 0.00)	0.00 (0.00, 0.00)	0	1	0	1
CD103- CD69+ Th17	39 (23, 59)	42 (22, 64)	36 (31, 44)	-6.33	0.5487	-0.69	0.9526
CD103- CD69- Th17	3 (1, 8)	3 (1, 7)	1 (0, 14)	-0.84	0.708	-1.36	0.6517
CTLA-4+ Th17	12 (6, 22)	10 (5, 27)	13 (9, 22)	0.81	0.8713	0.72	0.8947
CXCR3+ Th17	35 (18, 54)	40 (18, 54)	29 (18, 34)	-6.85	0.392	-8.95	0.3044
GrzB+ Th17	0.00 (0.00, 0.65)	0.00 (0.00, 0.21)	0.00 (0.00, 0.65)	0	1	0	1
HLA-DR+ Th17	42 (29, 60)	38 (25, 57)	54 (38, 60)	9.98	0.2952	21	0.0671
HLA-DR+ CD38+ Th17	2.3 (0.0, 5.8)	3.0 (0.0, 6.8)	1.5 (0.0, 2.2)	-0.89	0.4228	0.06	0.9614
PD-1+ Th17	65 (42, 76)	67 (46, 79)	56 (36, 67)	-9.72	0.369	3.63	0.7504
TCF-1+ Th17	14 (6, 23)	13 (6, 22)	15 (8, 26)	0.88	0.8573	-3.23	0.5707

### Sheet: PBMC Tconv
Conventional T cell distribution for PBMC specimens comparing BV positive vs negative
Expected Max N = number of samples meeting previous parent gate criteria; Missing = number of samples with insufficient cell numbers for given analysis
Characteristic	Expected Max N	Missing	N	BV Positive	BV Negative
Tconv	185	0	185	42	143
CCR5+ Tconv	185	0	185	42	143
CCR6+ Tconv	185	0	185	42	143
CCR7+ CD45RA+ Tconv	185	0	185	42	143
CCR7+ CD45RA- Tconv	185	0	185	42	143
CCR7- CD45RA+ Tconv	185	0	185	42	143
CCR7- CD45RA- Tconv	185	0	185	42	143
CD38+ Tconv	185	0	185	42	143
CD39+ Tconv	185	0	185	42	143
CD69+ Tconv	185	0	185	42	143
CD101+ Tconv	185	0	185	42	143
CD103+ CD69+ Tconv	185	0	185	42	143
CD103+ CD69- Tconv	185	0	185	42	143
CD103- CD69+ Tconv	185	0	185	42	143
CD103- CD69- Tconv	185	0	185	42	143
CTLA4+ Tconv	185	0	185	42	143
CXCR3+ Tconv	185	0	185	42	143
GrzB+ Tconv	185	0	185	42	143
HLADR+ Tconv	185	0	185	42	143
HLADR+ CD38+ Tconv	185	0	185	42	143
PD1+ Tconv	185	0	185	42	143
PD1+ TCF1- Tconv	185	0	185	42	143
TCF1+ Tconv	185	0	185	42	143
Th1 of Tconv	185	0	185	42	143
CCR5+ Th1	185	0	185	42	143
CCR7+ CD45RA+ Th1	185	0	185	42	143
CCR7+ CD45RA- Th1	185	0	185	42	143
CCR7- CD45RA+ Th1	185	0	185	42	143
CCR7- CD45RA- Th1	185	0	185	42	143
CD38+ Th1	185	0	185	42	143
CD39+ Th1	185	0	185	42	143
CD101+ Th1	185	0	185	42	143
CD103+ CD69+ Th1	185	0	185	42	143
CD103+ CD69- Th1	185	0	185	42	143
CD103- CD69+ Th1	185	0	185	42	143
CD103- CD69- Th1	185	0	185	42	143
CTLA4+ Th1	185	0	185	42	143
CXCR3+ Th1	185	0	185	42	143
GrzB+ Th1	185	0	185	42	143
HLADR+ Th1	185	0	185	42	143
HLADR+ CD38+ Th1	185	0	185	42	143
PD1+ Th1	185	0	185	42	143
TCF1+ Th1	185	0	185	42	143
Th17 of Tconv	185	0	185	42	143
CCR5+ Th17	185	0	185	42	143
CCR7+ CD45RA+ Th17	185	0	185	42	143
CCR7+ CD45RA- Th17	185	0	185	42	143
CCR7- CD45RA+ Th17	185	0	185	42	143
CCR7- CD45RA- Th17	185	0	185	42	143
CD38+ Th17	185	0	185	42	143
CD39+ Th17	185	0	185	42	143
CD101+ Th17	185	0	185	42	143
CD103+ CD69+ Th17	185	0	185	42	143
CD103+ CD69- Th17	185	0	185	42	143
CD103- CD69+ Th17	185	0	185	42	143
CD103- CD69- Th17	185	0	185	42	143
CTLA4+ Th17	185	0	185	42	143
CXCR3+ Th17	185	0	185	42	143
GrzB+ Th17	185	0	185	42	143
HLADR+ Th17	185	0	185	42	143
HLADR+ CD38+ Th17	185	0	185	42	143
PD1+ Th17	185	0	185	42	143
TCF1+ Th17	185	0	185	42	143
A regression model estimating the association of BV status (positive vs negative) with conventional CD4+ T cell phenotypes from PBMC specimens, adjusted for hormonal contraceptive use
beta = estimated difference
	Medians
Tconv cells	Overall	BV Negative	BV Positive	Unadjusted Beta	Unadjusted P-value	Adjusted Beta	Adjusted P-value
Tconv of CD4	95.30 (94.00, 96.40)	95.20 (94.05, 96.35)	95.45 (94.05, 96.40)	0.1	0.7384	0.2	0.5117
CCR5+ Tconv	13 (9, 17)	13 (9, 17)	14 (10, 20)	1.27	0.2151	1.11	0.3155
CCR6+ Tconv	14 (11, 19)	14 (11, 19)	14 (10, 19)	-0.5	0.6769	-0.65	0.5931
CCR7+ CD45RA+ Tconv	37 (28, 45)	38 (29, 46)	33 (27, 44)	-2.8	0.2233	-2.6	0.278
CCR7+ CD45RA- Tconv	20 (15, 26)	20 (15, 26)	19 (15, 23)	-0.5	0.6863	-0.5	0.6969
CCR7- CD45RA+ Tconv	7.0 (4.4, 10.8)	7.0 (4.3, 10.7)	7.1 (4.5, 12.0)	0.16	0.8323	0.2	0.8
CCR7- CD45RA- Tconv	34 (26, 43)	33 (26, 43)	38 (26, 43)	2.06	0.3434	1.7	0.4474
CD38+ Tconv	21 (14, 32)	22 (14, 33)	19 (14, 31)	-1.8	0.4106	-0.92	0.6915
CD39+ Tconv	3.36 (1.87, 4.61)	3.48 (1.77, 4.57)	3.09 (2.23, 4.94)	0.08	0.8144	0.15	0.6705
CD69+ Tconv	0.86 (0.58, 1.27)	0.89 (0.57, 1.34)	0.81 (0.61, 1.10)	-0.05	0.539	-0.1	0.2211
CD101+ Tconv	4.9 (2.7, 7.7)	5.0 (2.6, 7.7)	4.2 (2.8, 10.2)	0.04	0.948	0.1	0.8757
CD103+ CD69+ Tconv	0.009 (0.005, 0.016)	0.009 (0.005, 0.017)	0.009 (0.004, 0.014)	0	0.5713	0	0.4684
CD103+ CD69- Tconv	0.46 (0.32, 0.61)	0.47 (0.36, 0.63)	0.39 (0.29, 0.48)	-0.09	0.0195	-0.09	0.032
CD103- CD69+ Tconv	0.80 (0.55, 1.17)	0.85 (0.54, 1.20)	0.74 (0.61, 0.95)	-0.05	0.5063	-0.07	0.376
CD103- CD69- Tconv	98.80 (98.30, 99.00)	98.70 (98.25, 99.00)	98.80 (98.60, 99.00)	0.1	0.5538	0.2	0.2687
CTLA-4+ Tconv	1.40 (0.84, 2.05)	1.39 (0.85, 2.05)	1.40 (0.85, 2.17)	0.01	0.9489	-0.01	0.9512
CXCR3+ Tconv	22 (16, 31)	22 (16, 31)	22 (19, 31)	1.1	0.5927	1.3	0.5375
GrzB+ Tconv	2.7 (1.2, 5.0)	2.5 (1.2, 4.9)	3.5 (1.2, 5.7)	0.31	0.4525	0.47	0.3054
HLA-DR+ Tconv	4.95 (3.55, 6.45)	4.91 (3.60, 6.48)	5.02 (3.54, 6.09)	0.02	0.9585	-0.09	0.8266
HLA-DR+ CD38+ Tconv	1.41 (1.05, 1.84)	1.41 (1.06, 1.78)	1.39 (0.97, 2.00)	-0.01	0.923	-0.02	0.8529
PD-1+ Tconv	8.8 (6.6, 12.4)	8.8 (6.3, 13.0)	8.7 (6.7, 11.9)	-0.02	0.9798	0.07	0.9329
PD-1+TCF-1- Tconv	4.0 (2.2, 6.3)	3.7 (2.1, 6.1)	4.6 (2.5, 7.2)	0.58	0.2293	0.52	0.2993
TCF-1+ Tconv	79 (66, 86)	81 (67, 86)	72 (60, 84)	-3.9	0.0951	-3	0.226
Tbet+ (Th1) Tconv	4.8 (2.7, 7.7)	4.6 (2.8, 7.2)	5.3 (2.8, 8.9)	0.66	0.2822	0.9	0.1766
CCR5+ Th1	69 (52, 79)	69 (51, 79)	70 (54, 81)	1.3	0.6822	0.3	0.9273
CCR7+ CD45RA+ Th1	6 (3, 11)	5 (3, 12)	6 (3, 11)	-0.14	0.8631	-0.23	0.7973
CCR7+ CD45RA- Th1	7 (4, 14)	7 (4, 13)	9 (4, 16)	1.07	0.2972	1.23	0.2503
CCR7- CD45RA+ Th1	8 (4, 14)	9 (5, 14)	7 (4, 13)	-0.72	0.5165	-0.9	0.418
CCR7- CD45RA- Th1	72 (60, 82)	72 (60, 82)	73 (62, 82)	-0.4	0.8848	-0.1	0.9721
CD38+ Th1	13 (8, 20)	13 (9, 20)	12 (7, 19)	-1.2	0.4174	-1.59	0.2912
CD39+ Th1	3.6 (1.7, 6.7)	3.5 (1.7, 7.0)	3.8 (1.6, 5.7)	0.02	0.9664	-0.12	0.8067
CD101+ Th1	14 (8, 32)	14 (8, 28)	17 (7, 39)	-0.1	0.9644	0.3	0.9016
CD103+ CD69+ Th1	0.00 (0.00, 0.06)	0.00 (0.00, 0.06)	0.00 (0.00, 0.04)	0	1	0	1
CD103+ CD69- Th1	0.19 (0.11, 0.36)	0.21 (0.13, 0.37)	0.16 (0.09, 0.34)	-0.03	0.2787	-0.03	0.3592
CD103- CD69+ Th1	2.67 (1.58, 4.24)	2.63 (1.58, 4.16)	3.02 (1.70, 4.28)	0.29	0.3494	0.2	0.5433
CD103- CD69- Th1	96.90 (95.50, 98.30)	97.00 (95.35, 98.30)	96.65 (95.50, 98.18)	-0.3	0.2992	-0.2	0.5127
CTLA-4+ Th1	2.31 (1.17, 4.34)	2.29 (1.20, 4.27)	2.43 (0.97, 5.20)	0.06	0.8662	0.02	0.9486
CXCR3+ Th1	34 (18, 59)	31 (18, 59)	39 (22, 56)	1.62	0.6983	2.2	0.6124
GrzB+ Th1	57 (35, 72)	57 (35, 72)	56 (37, 68)	-0.7	0.868	-1.5	0.7201
HLA-DR+ Th1	25 (18, 33)	26 (18, 33)	25 (17, 31)	-1.5	0.4605	-2	0.3401
HLA-DR+ CD38+ Th1	6.6 (4.3, 11.3)	6.7 (4.4, 11.5)	6.2 (3.2, 9.9)	-0.6	0.4403	-0.81	0.3054
PD-1+ Th1	39 (25, 51)	39 (27, 52)	39 (24, 49)	-1.5	0.644	-1.6	0.6316
TCF-1+ Th1	33 (20, 50)	34 (20, 50)	32 (21, 45)	-0.4	0.9142	0.8	0.8383
CD161+ CCR6+ (Th17) Tconv	4.73 (3.18, 6.05)	4.80 (3.10, 6.06)	4.48 (3.44, 5.69)	0.05	0.8994	0.02	0.961
CCR5+ Th17	30 (24, 35)	29 (23, 35)	30 (27, 35)	1.88	0.2776	1.85	0.2964
CCR7+ CD45RA+ Th17	2.8 (1.8, 4.6)	2.8 (1.8, 4.7)	2.7 (1.8, 3.9)	-0.13	0.7117	-0.19	0.5923
CCR7+ CD45RA- Th17	33 (24, 43)	33 (24, 43)	35 (23, 42)	-0.5	0.8226	0.1	0.9653
CCR7- CD45RA+ Th17	0.95 (0.58, 1.41)	0.95 (0.58, 1.45)	0.94 (0.56, 1.29)	-0.04	0.7029	-0.06	0.5977
CCR7- CD45RA- Th17	61 (52, 71)	60 (52, 71)	62 (53, 72)	1.1	0.6667	0.7	0.7839
CD38+ Th17	12 (8, 17)	13 (8, 17)	11 (8, 17)	-0.46	0.6833	-0.4	0.7349
CD39+ Th17	7.4 (3.7, 11.4)	7.4 (3.3, 11.7)	7.4 (4.6, 9.2)	0.16	0.8564	0.08	0.9304
CD101+ Th17	5.9 (3.5, 10.2)	6.0 (3.5, 10.2)	5.4 (3.4, 9.3)	-0.51	0.5025	-0.67	0.4137
CD103+ CD69+ Th17	0.06 (0.00, 0.11)	0.06 (0.00, 0.11)	0.05 (0.00, 0.10)	0	1	0	0.7712
CD103+ CD69- Th17	1.77 (1.13, 2.60)	1.85 (1.31, 2.83)	1.21 (0.84, 2.01)	-0.58	0.0009	-0.51	0.0054
CD103- CD69+ Th17	1.40 (0.93, 2.43)	1.43 (0.89, 2.44)	1.36 (0.99, 2.10)	-0.05	0.7683	-0.08	0.6353
CD103- CD69- Th17	96.50 (95.00, 97.60)	96.40 (94.75, 97.50)	97.00 (95.73, 97.98)	0.6	0.0699	0.6	0.0816
CTLA-4+ Th17	4.7 (2.5, 7.4)	4.5 (2.5, 7.6)	5.1 (2.7, 6.8)	-0.08	0.891	-0.16	0.7837
CXCR3+ Th17	36 (25, 41)	34 (25, 41)	37 (27, 42)	2.5	0.2912	2.6	0.2911
GrzB+ Th17	0.40 (0.17, 1.14)	0.37 (0.16, 0.98)	0.55 (0.19, 1.57)	0.09	0.261	0.1	0.2153
HLA-DR+ Th17	6.1 (4.4, 8.5)	6.0 (4.3, 8.5)	6.5 (4.6, 8.4)	0.21	0.6767	0.05	0.9204
HLA-DR+ CD38+ Th17	2.09 (1.33, 3.31)	2.13 (1.31, 3.34)	1.95 (1.46, 3.01)	-0.05	0.8178	-0.14	0.5486
PD-1+ Th17	15 (11, 20)	16 (11, 20)	14 (10, 20)	-1.1	0.3684	-0.95	0.4576
TCF-1+ Th17	77 (62, 85)	78 (63, 86)	73 (60, 84)	-3.3	0.2088	-2.21	0.4225

### Sheet: CX CD8
CD8+ T cell distribution for ectocervix biopsy specimens comparing BV positive vs negative
Expected Max N = number of samples meeting previous parent gate criteria; Missing = number of samples with insufficient cell numbers for given analysis
Characteristic	Expected Max N	Missing	N	BV Positive	BV Negative
CD8+ CD4-	184	10	174	33	141
CCR5+ CD8+	174	18	156	29	127
CCR6+ CD8+	174	18	156	29	127
CCR7+ CD45RA+ CD8+	174	18	156	29	127
CCR7+ CD45RA- CD8+	174	18	156	29	127
CCR7-CD45RA+ CD8+	174	18	156	29	127
CCR7- CD45RA- CD8+	174	18	156	29	127
CD25+ CD8+	174	18	156	29	127
CD38+ CD8+	174	18	156	29	127
CD39+ CD8+	174	18	156	29	127
CD101+ CD8+	174	18	156	29	127
CD103+ CD69+ CD8+	174	18	156	29	127
CD103+ CD69- CD8+	174	18	156	29	127
CD103- CD69+ CD8+	174	18	156	29	127
CD103- CD69- CD8+	174	18	156	29	127
CD161+ CD8+	174	18	156	29	127
CCR7+ CD45RA+ of CD161+ CD8+	156	55	101	16	85
CCR7+ CD45RA- of CD161+ CD8+	156	55	101	16	85
CCR7- CD45RA+ of CD161+ CD8+	156	55	101	16	85
CCR7- CD45RA- of CD161+ CD8+	156	55	101	16	85
CD161+ CCR6+ CD8+	174	19	155	29	126
CCR7+ CD45RA+ of CD161+ CCR6+ CD8+	155	126	29	6	23
CCR7+ CD45RA- of CD161+ CCR6+ CD8+	155	126	29	6	23
CCR7- CD45RA+ of CD161+ CCR6+ CD8+	155	126	29	6	23
CCR7- CD45RA- of CD161+ CCR6+ CD8+	155	126	29	6	23
CXCR3+ CD8+	174	18	156	29	127
GrzB+ CD8+	174	18	156	29	127
HLA-DR+ CD8+	174	18	156	29	127
HLA-DR+ CD38+ CD8+	174	18	156	29	127
PD-1+ CD8+	174	18	156	29	127
PD-1+ TCF-1- CD8+	174	18	156	29	127
Tbet+ CD8+	174	18	156	29	127
TCF1+ CD8+	174	18	156	29	127
A regression model estimating the association of BV status (positive vs negative) with CD8+ T cell phenotypes from ectocervix biopsy specimens, adjusted for hormonal contraceptive use, semen exposure, HIV exposure, and HSV2 status
beta = estimated difference
	Medians
CD8+ T cells	Overall	BV Negative	BV Positive	Unadjusted Beta	Unadjusted P-value	Adjusted Beta	Adjusted P-value
CD8+ CD4-	38 (28, 47)	38 (29, 48)	34 (24, 45)	-3.6	0.2145	-3.97	0.1992
CCR5+ CD8+	78 (45, 91)	77 (45, 91)	80 (45, 94)	3.5	0.3816	5.67	0.2102
CCR6+ CD8+	4.5 (2.5, 7.9)	4.5 (2.4, 7.3)	4.9 (2.9, 10.3)	0.8	0.2901	0.89	0.2823
CCR7+ CD45RA+ CD8+	10 (3, 26)	11 (4, 28)	8 (2, 24)	-1.5	0.4629	-2.78	0.2149
CCR7+ CD45RA- CD8+	9 (6, 14)	8 (5, 13)	11 (7, 15)	2.12	0.0763	2.91	0.0247
CCR7- CD45RA+ CD8+	22 (14, 30)	23 (14, 31)	20 (15, 30)	-2	0.4331	-2.34	0.3895
CCR7- CD45RA- CD8+	51 (36, 67)	51 (36, 66)	53 (39, 72)	2.2	0.6552	3.14	0.5399
CD25+ CD8+	1.0 (0.1, 2.4)	1.0 (0.1, 2.4)	0.9 (0.3, 3.4)	0.13	0.5669	0.19	0.415
CD38+ CD8+	9 (4, 15)	9 (4, 15)	11 (6, 15)	0.77	0.6094	0.93	0.5346
CD39+ CD8+	8 (3, 14)	7 (3, 14)	10 (8, 21)	3.74	0.0068	3.34	0.0228
CD101+ CD8+	47 (31, 67)	47 (30, 67)	47 (33, 66)	2.1	0.6883	2.13	0.6893
CD103+ CD69+ CD8+	40 (20, 65)	40 (19, 62)	43 (27, 76)	7.5	0.1702	10.39	0.1149
CD103+ CD69- CD8+	1.03 (0.29, 2.51)	1.03 (0.32, 2.53)	0.69 (0.00, 2.38)	-0.1	0.6621	-0.22	0.4002
CD103- CD69+ CD8+	14 (5, 27)	15 (4, 29)	13 (8, 25)	0	1	0.54	0.8516
CD103- CD69- CD8+	28 (9, 69)	31 (9, 72)	23 (7, 49)	-4.14	0.3797	-6.8	0.2284
CD161+ CD8+	25 (17, 37)	25 (17, 38)	26 (19, 37)	1.5	0.6081	0.36	0.9059
CCR7+ CD45RA+ of CD161+ CD8+	6 (2, 15)	6 (2, 15)	3 (1, 11)	-1.49	0.4034	-2.7	0.2097
CCR7+ CD45RA- of CD161+ CD8+	10 (7, 16)	11 (7, 16)	9 (7, 13)	-0.78	0.6859	0.44	0.8421
CCR7- CD45RA+ of CD161+ CD8+	16 (7, 24)	16 (8, 24)	12 (7, 22)	-3.6	0.2558	-3.87	0.2659
CCR7- CD45RA- of CD161+ CD8+	62 (44, 72)	61 (42, 69)	73 (46, 85)	10.5	0.053	9.07	0.1058
CD161+ CCR6+ CD8+	3.0 (1.8, 5.7)	2.8 (1.8, 5.6)	4.1 (2.3, 6.0)	0.71	0.2083	0.87	0.1271
CCR7+ CD45RA+ of CD161+ CCR6+ CD8+	5.3 (1.4, 7.4)	5.3 (2.8, 7.1)	4.3 (1.0, 10.5)	0	1	-0.69	0.8469
CCR7+ CD45RA- of CD161+ CCR6+ CD8+	17 (10, 33)	18 (11, 32)	13 (7, 28)	-5.12	0.5102	-2.57	0.8165
CCR7- CD45RA+ of CD161+ CCR6+ CD8+	9 (1, 17)	11 (2, 17)	7 (2, 12)	-1.4	0.7585	1.37	0.788
CCR7- CD45RA- of CD161+ CCR6+ CD8+	63 (49, 74)	58 (51, 73)	68 (52, 80)	6.8	0.4434	2.7	0.8171
CXCR3+ CD8+	72 (52, 85)	71 (49, 85)	72 (62, 83)	2	0.6418	4.15	0.349
GrzB+ CD8+	24 (16, 34)	25 (18, 35)	22 (12, 30)	-4.56	0.1412	-5.21	0.0944
HLA-DR+ CD8+	31 (20, 47)	31 (20, 48)	26 (18, 44)	-1.2	0.7369	-0.3	0.9389
HLA-DR+ CD38+ CD8+	4.1 (2.4, 8.2)	4.0 (2.5, 8.2)	4.9 (1.8, 8.0)	0	1	0.04	0.9592
PD-1+ CD8+	38 (20, 56)	38 (20, 55)	39 (26, 59)	4.7	0.2914	6.2	0.1782
PD-1+ TCF-1- CD8+	30 (14, 48)	30 (14, 47)	26 (16, 49)	1.6	0.6782	2.57	0.4929
Tbet+ CD8+	17 (8, 31)	18 (8, 32)	12 (6, 20)	-5	0.0889	-5.78	0.064
TCF1+ CD8+	29 (15, 42)	29 (15, 43)	30 (13, 33)	-3	0.4501	-3.96	0.3646

### Sheet: VT CD8
CD8+ T cell distribution for vaginal tract biopsy specimens comparing BV positive vs negative
Expected Max N = number of samples meeting previous parent gate criteria; Missing = number of samples with insufficient cell numbers for given analysis
Characteristic	Expected Max N	Missing	N	BV Positive	BV Negative
CD8+ CD4-	184	18	166	36	130
CCR5+ CD8+	166	18	148	31	117
CCR6+ CD8+	166	19	147	31	116
CCR7+ CD45RA+ CD8+	166	19	147	31	116
CCR7+ CD45RA- CD8+	166	19	147	31	116
CCR7-CD45RA+ CD8+	166	19	147	31	116
CCR7- CD45RA- CD8+	166	19	147	31	116
CD25+ CD8+	166	19	147	31	116
CD38+ CD8+	166	19	147	31	116
CD39+ CD8+	166	19	147	31	116
CD101+ CD8+	166	19	147	31	116
CD103+ CD69+ CD8+	166	19	147	31	116
CD103+ CD69- CD8+	166	19	147	31	116
CD103- CD69+ CD8+	166	19	147	31	116
CD103- CD69- CD8+	166	19	147	31	116
CD161+ CD8+	166	19	147	31	116
CCR7+ CD45RA+ of CD161+ CD8+	147	33	114	22	92
CCR7+ CD45RA- of CD161+ CD8+	147	33	114	22	92
CCR7- CD45RA+ of CD161+ CD8+	147	33	114	22	92
CCR7- CD45RA- of CD161+ CD8+	147	33	114	22	92
CD161+ CCR6+ CD8+	166	19	147	31	116
CCR7+ CD45RA+ of CD161+ CCR6+ CD8+	147	114	33	5	28
CCR7+ CD45RA- of CD161+ CCR6+ CD8+	147	114	33	5	28
CCR7- CD45RA+ of CD161+ CCR6+ CD8+	147	114	33	5	28
CCR7- CD45RA- of CD161+ CCR6+ CD8+	147	114	33	5	28
CXCR3+ CD8+	166	19	147	31	116
GrzB+ CD8+	166	19	147	31	116
HLA-DR+ CD8+	166	19	147	31	116
HLA-DR+ CD38+ CD8+	166	19	147	31	116
PD-1+ CD8+	166	19	147	31	116
PD-1+ TCF-1- CD8+	166	19	147	31	116
Tbet+ CD8+	166	19	147	31	116
TCF1+ CD8+	166	19	147	31	116
A regression model estimating the association of BV status (positive vs negative) with CD8+ T cell phenotypes from vaginal tract biopsy specimens, adjusted for hormonal contraceptive use, semen exposure, HIV exposure, and HSV2 status
beta = estimated difference
	Medians
CD8+ T cells	Overall	BV Negative	BV Positive	Unadjusted Beta	Unadjusted P-value	Adjusted Beta	Adjusted P-value
CD8+ CD4-	42 (31, 56)	42 (31, 54)	42 (31, 59)	-0.3	0.9356	-1.3	0.7216
CCR5+ CD8+	85 (66, 94)	87 (70, 94)	80 (63, 93)	-2.6	0.3527	-2.13	0.4403
CCR6+ CD8+	4.7 (2.2, 7.6)	4.7 (2.0, 7.8)	4.9 (2.3, 7.1)	0.17	0.8175	0.02	0.9764
CCR7+ CD45RA+ CD8+	6 (2, 13)	6 (2, 13)	5 (2, 18)	0	1	-0.3	0.8247
CCR7+ CD45RA- CD8+	10 (6, 14)	9 (6, 14)	10 (8, 15)	1.05	0.4001	2.07	0.0999
CCR7- CD45RA+ CD8+	21 (11, 31)	21 (11, 32)	19 (13, 28)	-1.79	0.5301	-2.09	0.4423
CCR7- CD45RA- CD8+	59 (42, 72)	57 (45, 73)	63 (35, 72)	0.4	0.931	0.56	0.9053
CD25+ CD8+	1.1 (0.3, 2.9)	0.9 (0.2, 2.7)	1.4 (0.7, 3.9)	0.5	0.0425	0.33	0.264
CD38+ CD8+	3.9 (1.4, 7.7)	4.1 (1.5, 7.6)	2.6 (1.0, 7.3)	-0.52	0.4893	-0.42	0.6005
CD39+ CD8+	7 (3, 15)	6 (2, 14)	10 (4, 16)	1.89	0.1441	2.51	0.0678
CD101+ CD8+	53 (33, 73)	53 (32, 71)	60 (35, 76)	3	0.5373	2.08	0.6769
CD103+ CD69+ CD8+	64 (32, 80)	64 (31, 80)	61 (36, 77)	-0.5	0.922	-0.2	0.9709
CD103+ CD69- CD8+	0.89 (0.32, 1.80)	0.94 (0.41, 1.79)	0.70 (0.10, 1.89)	-0.15	0.4346	-0.26	0.2056
CD103- CD69+ CD8+	11 (6, 22)	11 (6, 23)	11 (5, 20)	-1.05	0.5782	-0.2	0.9223
CD103- CD69- CD8+	14 (4, 48)	14 (5, 47)	16 (3, 51)	-0.49	0.8783	-1.52	0.6677
CD161+ CD8+	30 (20, 40)	30 (20, 39)	30 (20, 45)	2	0.5412	1.72	0.5871
CCR7+ CD45RA+ of CD161+ CD8+	3 (1, 7)	3 (1, 7)	3 (1, 7)	0	1	0.38	0.6867
CCR7+ CD45RA- of CD161+ CD8+	11 (6, 19)	10 (6, 18)	14 (7, 21)	1.9	0.3827	3.33	0.0869
CCR7- CD45RA+ of CD161+ CD8+	14 (6, 23)	15 (6, 24)	14 (5, 20)	-0.7	0.7934	-0.79	0.7679
CCR7- CD45RA- of CD161+ CD8+	67 (54, 78)	67 (55, 79)	70 (48, 78)	0.13	0.9764	-1.91	0.6558
CD161+ CCR6+ CD8+	3.9 (1.7, 6.6)	3.6 (1.5, 6.6)	4.2 (2.2, 6.6)	0.39	0.5526	0.51	0.451
CCR7+ CD45RA+ of CD161+ CCR6+ CD8+	3.1 (0.0, 7.1)	2.8 (0.0, 7.2)	4.9 (3.6, 4.9)	1.83	0.33	0.78	0.6446
CCR7+ CD45RA- of CD161+ CCR6+ CD8+	24 (12, 32)	24 (11, 30)	32 (21, 37)	7.08	0.328	3.58	0.5177
CCR7- CD45RA+ of CD161+ CCR6+ CD8+	6 (3, 11)	5 (3, 11)	7 (7, 12)	4.29	0.1535	4.38	0.1759
CCR7- CD45RA- of CD161+ CCR6+ CD8+	62 (49, 77)	65 (53, 78)	51 (39, 65)	-10.76	0.3226	-5.49	0.5542
CXCR3+ CD8+	82 (57, 90)	82 (56, 90)	82 (65, 90)	1.3	0.6984	1.51	0.6577
GrzB+ CD8+	18 (11, 29)	19 (11, 30)	17 (9, 23)	-2.48	0.3542	-2.06	0.4463
HLA-DR+ CD8+	24 (15, 35)	24 (15, 35)	22 (17, 34)	0	1	0.42	0.8969
HLA-DR+ CD38+ CD8+	1.6 (0.6, 4.1)	1.8 (0.6, 4.2)	1.1 (0.4, 3.5)	-0.49	0.2133	-0.41	0.3582
PD-1+ CD8+	48 (28, 59)	47 (27, 59)	48 (30, 60)	1.2	0.7827	2.18	0.6336
PD-1+ TCF-1- CD8+	35 (21, 47)	36 (21, 51)	35 (19, 45)	-3.6	0.3892	-3.32	0.4104
Tbet+ CD8+	14 (6, 22)	14 (6, 22)	11 (4, 22)	-1.5	0.5083	-1.21	0.6074
TCF1+ CD8+	25 (14, 39)	24 (14, 39)	28 (15, 44)	2.3	0.4972	0.94	0.7987

### Sheet: PBMC CD8
CD8+ T cell distribution for PBMC specimens comparing BV positive vs negative
Expected Max N = number of samples meeting previous parent gate criteria; Missing = number of samples with insufficient cell numbers for given analysis
Characteristic	Expected Max N	Missing	N	Positive	Negative
CD8+ CD4-	185	0	185	42	143
CCR5+ CD8+	185	0	185	42	143
CCR6+ CD8+	185	0	185	42	143
CCR7+ CD45RA+ CD8+	185	0	185	42	143
CCR7+ CD45RA- CD8+	185	0	185	42	143
CCR7-CD45RA+ CD8+	185	0	185	42	143
CCR7- CD45RA- CD8+	185	0	185	42	143
CD25+ CD8+	185	0	185	42	143
CD38+ CD8+	185	0	185	42	143
CD39+ CD8+	185	0	185	42	143
CD101+ CD8+	185	0	185	42	143
CD103+ CD69+ CD8+	185	0	185	42	143
CD103+ CD69- CD8+	185	0	185	42	143
CD103- CD69+ CD8+	185	0	185	42	143
CD103- CD69- CD8+	185	0	185	42	143
CD161+ CD8+	185	0	185	42	143
CCR7+ CD45RA+ of CD161+ CD8+	185	0	185	42	143
CCR7+ CD45RA- of CD161+ CD8+	185	0	185	42	143
CCR7- CD45RA+ of CD161+ CD8+	185	0	185	42	143
CCR7- CD45RA- of CD161+ CD8+	185	0	185	42	143
CD161+ CCR6+ CD8+	185	0	185	42	143
CCR7+ CD45RA+ of CD161+ CCR6+ CD8+	185	0	185	42	143
CCR7+ CD45RA- of CD161+ CCR6+ CD8+	185	0	185	42	143
CCR7- CD45RA+ of CD161+ CCR6+ CD8+	185	0	185	42	143
CCR7- CD45RA- of CD161+ CCR6+ CD8+	185	0	185	42	143
CXCR3+ CD8+	185	0	185	42	143
GrzB+ CD8+	185	0	185	42	143
HLA-DR+ CD8+	185	0	185	42	143
HLA-DR+ CD38+ CD8+	185	0	185	42	143
PD-1+ CD8+	185	0	185	42	143
PD-1+ TCF-1- CD8+	185	0	185	42	143
Tbet+ CD8+	185	0	185	42	143
TCF1+ CD8+	185	0	185	42	143
A regression model estimating the association of BV status (positive vs negative) with CD8+ T cell phenotypes from PBMC specimens, adjusted for hormonal contraceptive use
beta = estimated difference
	Medians
CD8+ T cells	Overall	BV Negative	BV Positive	Unadjusted Beta	Unadjusted P-value	Adjusted Beta	Adjusted P-value
CD8+ CD4-	29 (25, 35)	29 (24, 35)	29 (26, 34)	0.5	0.6939	0.75	0.556
CCR5+ CD8+	24 (16, 33)	24 (16, 33)	21 (14, 29)	-1.7	0.4425	-2.3	0.3206
CCR6+ CD8+	2.29 (1.45, 3.65)	2.33 (1.38, 3.60)	2.27 (1.59, 3.92)	0.09	0.7243	0.05	0.8469
CCR7+ CD45RA+ CD8+	41 (31, 52)	41 (32, 53)	40 (28, 46)	-2.6	0.3722	-2.8	0.3347
CCR7+ CD45RA- CD8+	4.0 (2.5, 6.2)	3.7 (2.5, 5.8)	4.4 (2.4, 7.1)	0.45	0.2908	0.53	0.2202
CCR7- CD45RA+ CD8+	33 (26, 40)	32 (26, 40)	35 (25, 40)	1.7	0.445	1.65	0.4827
CCR7- CD45RA- CD8+	19 (14, 26)	18 (13, 26)	19 (14, 25)	0.8	0.6026	0.8	0.6412
CD25+ CD8+	0.06 (0.02, 0.25)	0.07 (0.03, 0.25)	0.05 (0.01, 0.31)	-0.01	0.6392	-0.01	0.5814
CD38+ CD8+	8.0 (4.8, 12.2)	7.9 (4.9, 12.2)	8.4 (4.7, 12.1)	-0.05	0.9521	0.43	0.6201
CD39+ CD8+	1.27 (0.71, 1.94)	1.28 (0.69, 1.93)	1.27 (0.80, 1.92)	0.04	0.8025	0.07	0.676
CD101+ CD8+	30 (19, 42)	30 (18, 42)	29 (21, 45)	1.7	0.5855	1.8	0.5832
CD103+ CD69+ CD8+	0.05 (0.03, 0.09)	0.05 (0.03, 0.08)	0.05 (0.03, 0.09)	0	0.7527	0	0.8913
CD103+ CD69- CD8+	1.97 (1.32, 2.60)	1.99 (1.45, 2.77)	1.80 (1.20, 2.29)	-0.25	0.1418	-0.25	0.1473
CD103- CD69+ CD8+	1.22 (0.84, 1.69)	1.21 (0.83, 1.70)	1.31 (1.02, 1.65)	0.12	0.2867	0.08	0.4779
CD103- CD69- CD8+	96.70 (95.60, 97.50)	96.60 (95.60, 97.45)	96.70 (95.95, 97.58)	0.2	0.5083	0.3	0.3214
CD161+ CD8+	13 (8, 19)	13 (9, 20)	13 (8, 17)	-0.59	0.6816	-0.32	0.8278
CCR7+ CD45RA+ of CD161+ CD8+	42 (29, 55)	42 (31, 57)	39 (26, 51)	-3.3	0.3053	-3	0.3775
CCR7+ CD45RA- of CD161+ CD8+	4.8 (2.8, 7.5)	4.6 (2.8, 7.0)	6.0 (2.9, 8.5)	0.72	0.2017	1.01	0.0832
CCR7- CD45RA+ of CD161+ CD8+	25 (18, 34)	25 (18, 33)	25 (18, 35)	0.5	0.8072	0.2	0.9226
CCR7- CD45RA- of CD161+ CD8+	24 (16, 34)	23 (15, 33)	26 (19, 34)	2.7	0.2185	2.7	0.2525
CD161+ CCR6+ CD8+	1.14 (0.70, 2.17)	1.08 (0.68, 2.12)	1.27 (0.73, 2.22)	0.07	0.6296	0.05	0.7531
CCR7+ CD45RA+ of CD161+ CCR6+ CD8+	13 (7, 27)	15 (8, 27)	11 (7, 25)	-1.76	0.3721	-1.69	0.393
CCR7+ CD45RA- of CD161+ CCR6+ CD8+	8 (6, 14)	8 (6, 14)	8 (5, 14)	-0.1	0.9186	0	1
CCR7- CD45RA+ of CD161+ CCR6+ CD8+	13 (8, 21)	13 (7, 22)	13 (9, 17)	-0.6	0.7123	-0.5	0.7556
CCR7- CD45RA- of CD161+ CCR6+ CD8+	57 (43, 69)	55 (42, 69)	63 (49, 70)	5.4	0.1161	5.3	0.1447
CXCR3+ CD8+	51 (29, 64)	50 (28, 64)	52 (33, 63)	1.3	0.7518	0.8	0.8495
GrzB+ CD8+	33 (21, 43)	32 (21, 43)	33 (25, 43)	1.2	0.6712	1.9	0.5252
HLA-DR+ CD8+	18 (12, 25)	18 (12, 25)	16 (13, 24)	-0.2	0.9028	-0.58	0.7265
HLA-DR+ CD38+ CD8+	2.69 (1.76, 4.05)	2.91 (1.74, 4.19)	2.43 (1.79, 3.70)	-0.25	0.361	-0.15	0.5982
PD-1+ CD8+	6.7 (4.4, 11.1)	7.1 (4.4, 11.9)	5.8 (4.4, 9.6)	-0.7	0.3696	-0.81	0.3143
PD-1+ TCF-1- CD8+	3.7 (2.0, 6.7)	4.1 (1.9, 6.8)	3.7 (2.1, 5.3)	-0.2	0.6823	-0.22	0.6668
Tbet+ CD8+	37 (24, 47)	37 (24, 47)	37 (28, 46)	1.2	0.6769	2.08	0.4954
TCF1+ CD8+	58 (42, 70)	57 (43, 69)	60 (41, 71)	0.1	0.9759	0.4	0.9072

### Sheet: PBMC Treg
Regulatory T cell and parent gate proportions for PBMC specimens comparing BV positive vs negative
Expected Max N = number of samples meeting previous parent gate criteria; Missing = number of samples with insufficient cell numbers for given analysis
Characteristic	Expected Max N	Missing	N	BV Positive	BV Negative
live CD45+	185	0	185	42	143
CD3+	185	0	185	42	143
CD4+ CD8-	185	0	185	42	143
CD25+ CD127 low	185	0	185	42	143
Foxp3+	185	0	185	42	143
CCR5+ Tregs	185	0	185	42	143
CCR6+ Tregs	185	0	185	42	143
CCR7+ CD45RA+ Tregs	185	0	185	42	143
CCR7+ CD45RA- Tregs	185	0	185	42	143
CCR7- CD45RA+ Tregs	185	0	185	42	143
CCR7- CD45RA- Tregs	185	0	185	42	143
CD38+ Tregs	185	0	185	42	143
CD39+ Tregs	185	0	185	42	143
CD69+ Tregs	185	0	185	42	143
CD101+ Tregs	185	0	185	42	143
CD103+ CD69+ Tregs	185	0	185	42	143
CD103+ CD69- Tregs	185	0	185	42	143
CD103- CD69+ Tregs	185	0	185	42	143
CD103- CD69- Tregs	185	0	185	42	143
CTLA-4+ Tregs	185	0	185	42	143
CXCR3+ Tregs	185	0	185	42	143
GrzB+ Tregs	185	0	185	42	143
HLA-DR+ Tregs	185	0	185	42	143
HLA-DR+ CD38+ Tregs	185	0	185	42	143
PD-1+ Tregs	185	0	185	42	143
PD-1+TCF-1- Tregs	185	0	185	42	143
TCF-1+ Tregs	185	0	185	42	143
Tbet+ (Th1)	185	0	185	42	143
CD161+ CCR6+ (Th17)	185	0	185	42	143
A regression model estimating the association of BV status (positive vs negative) with regulatory T cell phenotypes from PBMC specimens, adjusted for hormonal contraceptive use
beta = estimated difference
	Medians
Treg cells	Overall	BV Negative	BV Positive	Unadjusted Beta	Unadjusted P-value	Adjusted Beta	Adjusted P-value
live CD45+	93.3 (90.1, 95.0)	93.0 (90.1, 95.4)	93.8 (91.6, 94.8)	0.1	0.8688	0.1	0.8718
CD3+	74 (67, 79)	74 (67, 79)	74 (68, 78)	0.2	0.8987	-0.5	0.7388
CD4+ CD8-	63 (58, 69)	63 (58, 69)	62 (58, 67)	-0.2	0.8977	-0.33	0.8304
CD25+ CD127 low	3.67 (3.07, 4.76)	3.80 (3.11, 4.81)	3.53 (2.83, 4.41)	-0.22	0.3686	-0.21	0.4025
Foxp3+	54 (45, 66)	55 (45, 66)	52 (46, 61)	-2.5	0.3527	-3.55	0.212
CCR5+ Tregs	27 (22, 37)	26 (21, 37)	29 (24, 35)	1.46	0.4521	1.1	0.6154
CCR6+ Tregs	13 (8, 17)	13 (8, 17)	14 (9, 20)	0.84	0.4913	0.73	0.5484
CCR7+ CD45RA+ Tregs	12 (7, 17)	12 (8, 17)	12 (7, 16)	-0.45	0.695	-0.24	0.84
CCR7+ CD45RA- Tregs	9.4 (6.1, 13.1)	9.7 (6.2, 13.0)	8.1 (6.0, 13.0)	-0.5	0.5772	-0.2	0.8181
CCR7- CD45RA+ Tregs	14 (10, 19)	14 (9, 18)	14 (10, 19)	0.3	0.8094	0.54	0.6816
CCR7- CD45RA- Tregs	63 (54, 72)	63 (54, 72)	63 (56, 74)	1.1	0.6231	0.5	0.8196
CD38+ Tregs	15 (11, 22)	16 (11, 23)	14 (11, 18)	-1.2	0.363	-1.1	0.4077
CD39+ Tregs	45 (28, 55)	45 (27, 53)	48 (37, 59)	4.4	0.1537	4.9	0.1186
CD69+ Tregs	1.43 (0.94, 2.19)	1.51 (0.89, 2.21)	1.34 (1.02, 1.97)	-0.03	0.8551	-0.1	0.53
CD101+ Tregs	12 (5, 19)	12 (5, 19)	14 (6, 17)	0.7	0.6392	0.71	0.6581
CD103+ CD69+ Tregs	0.00 (0.00, 0.04)	0.00 (0.00, 0.05)	0.00 (0.00, 0.00)	0	1	0	1
CD103+ CD69- Tregs	1.18 (0.69, 1.76)	1.26 (0.75, 1.77)	0.78 (0.50, 1.65)	-0.28	0.025	-0.27	0.0469
CD103- CD69+ Tregs	1.38 (0.87, 2.03)	1.43 (0.84, 2.13)	1.31 (0.96, 1.72)	-0.04	0.7808	-0.05	0.7306
CD103- CD69- Tregs	97.30 (96.20, 98.00)	97.30 (96.20, 98.05)	97.60 (96.68, 97.98)	0.3	0.1726	0.27	0.2939
CTLA-4+ Tregs	19 (13, 25)	19 (14, 25)	19 (11, 24)	-1.6	0.2936	-2.09	0.1909
CXCR3+ Tregs	19 (13, 26)	20 (12, 26)	18 (13, 25)	-0.2	0.9192	-0.1	0.961
GrzB+ Tregs	0.76 (0.44, 1.75)	0.75 (0.44, 1.77)	0.79 (0.49, 1.69)	0.03	0.8121	0.05	0.6866
HLA-DR+ Tregs	25 (21, 32)	25 (21, 31)	26 (21, 33)	0.4	0.8063	0	1
HLA-DR+ CD38+ Tregs	4.30 (3.21, 6.18)	4.35 (3.21, 6.05)	4.20 (3.30, 6.31)	-0.09	0.8247	-0.22	0.5855
PD-1+ Tregs	8.3 (5.7, 10.5)	8.3 (5.5, 10.5)	8.2 (6.4, 10.4)	0.03	0.9662	0.1	0.8942
PD-1+TCF-1- Tregs	6.0 (4.1, 8.2)	6.0 (4.1, 8.3)	6.5 (4.2, 7.8)	0.3	0.6229	0.2	0.7533
TCF-1+ Tregs	34 (22, 46)	35 (22, 47)	32 (21, 42)	-1.5	0.6463	-0.04	0.99
Tbet+ (Th1)	1.64 (0.94, 3.15)	1.61 (0.91, 3.21)	1.74 (0.95, 2.85)	0.1	0.6772	0.11	0.6563
CD161+ CCR6+ (Th17)	3.02 (1.85, 4.17)	2.97 (1.71, 4.11)	3.23 (2.26, 4.33)	0.36	0.2786	0.38	0.2758
