## Supplemental Table 2 for "Bacterial vaginosis-driven changes in cervicovaginal immunity that expand the immunological hypothesis for increased HIV susceptibility"

### Sheet: CX
Supplemtary Table 2
Ectocervix Image Analysis
		BV Positive		BV Negative
Tissue Compartment	Cell Density	N	Median (Q1, Q3)	N	Median (Q1, Q3)	Wilcoxon rank-sum p-value
Whole Tissue	CD3+ cells/mm2	11	538.6 (458.4, 739.3)	44	645.3 (436.5, 858.7)	0.54
	CD3+CD4+ cells/mm2	11	371.6 (285.6, 496.8)	44	395.7 (290.6, 583.5)	0.626
	CD3+CD4+CCR5+ cells/mm2	11	219.6 (155.3, 334.3)	44	228.3 (132.9, 306.8)	0.764
Lamina Propria	CD3+ cells/mm2	11	877.2 (495.2, 1094.6)	44	902.7 (658.8, 1383.5)	0.322
	CD3+CD4+ cells/mm2	11	548.9 (357, 907.5)	44	614.8 (404.4, 1077.1)	0.388
	CD3+CD4+CCR5+ cells/mm2	11	323.0 (206.3, 543.1)	44	349.6 (210.3, 558)	0.926
Epithelium	CD3+ cells/mm2	11	416.4 (319.2, 487.9)	44	344.5 (256, 555)	0.596
	CD3+CD4+ cells/mm2	11	198.3 (145.9, 265.3)	44	171.9 (96.7, 276.8)	0.513
	CD3+CD4+CCR5+ cells/mm2	11	138.4 (68, 165.8)	44	83.7 (46.1, 138.6)	0.322

### Sheet: VT
Vaginal Tract Image Analysis
		BV Positive		BV Negative
Tissue Compartment	Cell Density	N	Median (Q1, Q3)	N	Median (Q1, Q3)	Wilcoxon rank-sum p-value
Whole Tissue	CD3+ cells/mm2	12	680.0 (529.8, 1019.5)	55	678.9 (490.2, 904.9)	0.63
	CD3+CD4+ cells/mm2	12	538.8 (314, 685.2)	55	407.3 (284.3, 547.8)	0.4
	CD3+CD4+CCR5+ cells/mm2	12	336.2 (117.4, 425.1)	55	227.0 (161.3, 345.8)	0.787
Lamina Propria	CD3+ cells/mm2	12	819.7 (704.8, 1124.6)	55	813.5 (547.9, 1062.5)	0.606
	CD3+CD4+ cells/mm2	12	625.0 (431.1, 847)	55	538.0 (350.3, 725.5)	0.4
	CD3+CD4+CCR5+ cells/mm2	12	449.7 (170.4, 555.9)	55	298.5 (189, 409.2)	0.428
Epithelium	CD3+ cells/mm2	12	610.0 (305.7, 743.3)	55	503.0 (327.1, 863.2)	0.813
	CD3+CD4+ cells/mm2	12	282.4 (152.4, 466.4)	55	223.8 (145.6, 373.1)	0.529
	CD3+CD4+CCR5+ cells/mm2	12	119.6 (45.2, 243.8)	55	126.6 (70, 238.2)	0.641
