## Supplemental Table 3 for "Bacterial vaginosis-driven changes in cervicovaginal immunity that expand the immunological hypothesis for increased HIV susceptibility"

### Sheet: CVT Fluid
Supplemental Table 3
Menstrual cup cytokine and chemokine analysis - more than or equal to 80% of samples detectable
beta = estimated difference of BV positive log mean - BV negative log mean
Cytokine/Chemokine	BV negative log mean	BV negative standard deviation	BV negative N	BV positive log mean	BV positive standard deviation	BV positive N	Unadjusted beta	Unadjusted confidence interval	Unadjusted p-value	Adjusted beta	Adjusted confidence interval	Adjusted p-value
M-CSF	3.04	0.47	136	4	0.49	38	0.96	( 0.79 , 1.13 )	<0.001	0.99	( 0.82 , 1.16 )	<0.001
LIF	0.96	0.59	136	1.97	0.74	37	1.01	( 0.78 , 1.24 )	<0.001	0.97	( 0.74 , 1.21 )	<0.001
IL-18	2.37	0.82	136	3.22	0.55	38	0.85	( 0.57 , 1.13 )	<0.001	0.92	( 0.63 , 1.20 )	<0.001
IL-12p70	0.19	0.86	136	0.96	0.42	38	0.77	( 0.48 , 1.05 )	<0.001	0.8	( 0.50 , 1.09 )	<0.001
TRAIL	1.2	0.86	136	1.99	0.67	38	0.79	( 0.49 , 1.09 )	<0.001	0.78	( 0.47 , 1.08 )	<0.001
IL-23	1.71	0.9	136	2.37	0.67	38	0.66	( 0.35 , 0.97 )	<0.001	0.62	( 0.30 , 0.94 )	<0.001
IFN-α2	0.79	0.77	136	1.31	0.42	38	0.52	( 0.27 , 0.78 )	<0.001	0.56	( 0.30 , 0.82 )	<0.001
IL-12p40	1.38	0.65	136	1.92	0.49	38	0.54	( 0.32 , 0.76 )	<0.001	0.54	( 0.30 , 0.77 )	<0.001
FLT-3L	1.18	0.39	136	1.56	0.3	38	0.39	( 0.25 , 0.52 )	<0.001	0.44	( 0.31 , 0.58 )	<0.001
IFN-γ	0.37	0.78	136	0.81	0.58	38	0.44	( 0.17 , 0.71 )	0.00172	0.44	( 0.16 , 0.72 )	0.00213
IL-1α	3.6	0.51	136	3.92	0.52	38	0.32	( 0.13 , 0.50 )	0.00082	0.36	( 0.17 , 0.55 )	<0.001
IL-17E/IL-25	0.93	0.3	136	1.25	0.31	38	0.32	( 0.21 , 0.43 )	<0.001	0.34	( 0.22 , 0.45 )	<0.001
sCD40L	1.69	0.45	136	2.02	0.4	38	0.33	( 0.17 , 0.49 )	<0.001	0.32	( 0.16 , 0.48 )	<0.001
IL-15	0.7	0.53	136	1.04	0.5	38	0.34	( 0.15 , 0.53 )	0.00056	0.3	( 0.11 , 0.50 )	0.0025
IL-9	0.56	0.49	136	0.84	0.34	38	0.28	( 0.11 , 0.45 )	0.0012	0.29	( 0.12 , 0.46 )	0.00107
TSLP	-0.23	0.47	136	0.09	0.53	38	0.32	( 0.15 , 0.50 )	<0.001	0.29	( 0.11 , 0.47 )	0.00159
IL-2	0.18	0.69	135	0.51	0.48	37	0.33	( 0.09 , 0.56 )	0.00737	0.28	( 0.04 , 0.52 )	0.02262
IL-17A	0.9	0.74	136	1.22	0.59	38	0.32	( 0.06 , 0.57 )	0.0157	0.28	( 0.01 , 0.54 )	0.03916
IL-1β	2.84	1	136	3.09	0.74	38	0.26	( -0.09 , 0.60 )	0.14432	0.24	( -0.12 , 0.59 )	0.18758
Fractalkine	1.67	0.35	136	1.9	0.44	38	0.23	( 0.09 , 0.36 )	0.00092	0.22	( 0.08 , 0.36 )	0.00184
IL-33	0.03	0.86	136	0.32	0.86	38	0.28	( -0.03 , 0.60 )	0.07245	0.22	( -0.10 , 0.55 )	0.1712
TPO	1.48	0.42	136	1.69	0.56	38	0.22	( 0.05 , 0.38 )	0.01017	0.22	( 0.05 , 0.39 )	0.01319
IL-17F	1.08	0.63	136	1.3	0.65	38	0.22	( -0.01 , 0.45 )	0.05566	0.21	( -0.02 , 0.45 )	0.07485
EGF	1.93	0.58	136	2.09	0.68	38	0.16	( -0.06 , 0.38 )	0.14473	0.18	( -0.04 , 0.40 )	0.11644
FGF-2	1.82	0.59	136	2.03	0.42	38	0.21	( 0.01 , 0.41 )	0.04052	0.18	( -0.02 , 0.39 )	0.08119
IL-13	1.43	0.44	136	1.6	0.46	38	0.17	( 0.01 , 0.33 )	0.03947	0.17	( -0.00 , 0.33 )	0.05397
IL-27	1.86	0.27	136	2.02	0.21	38	0.16	( 0.07 , 0.25 )	0.00106	0.16	( 0.06 , 0.26 )	0.00179
G-CSF	3.69	1	136	3.89	0.59	38	0.19	( -0.14 , 0.53 )	0.25492	0.15	( -0.19 , 0.50 )	0.38592
Eotaxin	1.2	0.18	136	1.33	0.23	38	0.14	( 0.07 , 0.21 )	<0.001	0.14	( 0.07 , 0.21 )	<0.001
MCP-3	0.9	0.65	136	1.04	0.32	38	0.14	( -0.08 , 0.35 )	0.20577	0.14	( -0.09 , 0.36 )	0.2265
IL-16	2.33	0.86	136	2.49	0.85	38	0.16	( -0.15 , 0.47 )	0.32231	0.14	( -0.18 , 0.46 )	0.39333
IL-5	-0.7	0.54	136	-0.55	0.52	38	0.15	( -0.05 , 0.34 )	0.13607	0.13	( -0.07 , 0.33 )	0.21536
IL-10	0.61	1.03	136	0.81	0.78	38	0.19	( -0.16 , 0.55 )	0.28471	0.13	( -0.23 , 0.50 )	0.48118
IL-21	0.63	0.15	136	0.74	0.39	38	0.11	( 0.03 , 0.19 )	0.01057	0.11	( 0.02 , 0.19 )	0.01206
TNF-α	1.38	0.63	136	1.52	0.62	38	0.14	( -0.09 , 0.37 )	0.23925	0.08	( -0.16 , 0.31 )	0.51127
MCP-4	1	0.55	136	0.99	0.64	38	-0.01	( -0.22 , 0.20 )	0.92651	0.01	( -0.20 , 0.22 )	0.91963
IL-8	3.9	0.3	136	3.91	0.25	38	0	( -0.10 , 0.11 )	0.95008	0	( -0.11 , 0.10 )	0.95474
IL-4	-0.38	0.59	134	-0.39	0.65	36	0	( -0.22 , 0.22 )	0.99293	-0.03	( -0.26 , 0.20 )	0.81338
PDGF-AB/BB	2.21	0.51	136	2.14	0.52	38	-0.06	( -0.25 , 0.12 )	0.51383	-0.04	( -0.23 , 0.14 )	0.64063
PDGF-AA	1.62	0.74	136	1.6	0.6	38	-0.02	( -0.28 , 0.24 )	0.89316	-0.05	( -0.32 , 0.22 )	0.71302
TNF-β	1.35	0.38	136	1.32	0.5	38	-0.03	( -0.18 , 0.11 )	0.65907	-0.05	( -0.20 , 0.11 )	0.5509
TGF-α	1.52	0.25	136	1.46	0.34	38	-0.06	( -0.16 , 0.04 )	0.20717	-0.07	( -0.17 , 0.03 )	0.17598
IL-1RA	4.07	0.43	136	3.89	0.49	38	-0.19	( -0.35 , -0.03 )	0.02235	-0.15	( -0.31 , 0.02 )	0.08142
MIP-1δ	2.47	0.61	136	2.34	0.7	38	-0.13	( -0.36 , 0.10 )	0.26095	-0.16	( -0.39 , 0.07 )	0.17704
MCP-2	1.26	0.54	136	1.09	0.41	38	-0.17	( -0.36 , 0.01 )	0.06885	-0.17	( -0.36 , 0.02 )	0.07261
IL-6	2.55	0.84	136	2.35	0.69	38	-0.2	( -0.49 , 0.10 )	0.18774	-0.2	( -0.50 , 0.11 )	0.20165
MCP-1	2.87	0.68	136	2.69	0.67	38	-0.18	( -0.43 , 0.06 )	0.14262	-0.2	( -0.45 , 0.06 )	0.12484
I-309	0.24	0.45	136	0.03	0.45	38	-0.21	( -0.37 , -0.05 )	0.01182	-0.22	( -0.38 , -0.05 )	0.01135
MIP-1α	1.76	0.73	136	1.57	0.59	38	-0.18	( -0.44 , 0.07 )	0.153	-0.23	( -0.48 , 0.03 )	0.08783
MIG/CXCL9	3.54	0.5	136	3.26	0.62	38	-0.27	( -0.46 , -0.08 )	0.00544	-0.27	( -0.46 , -0.07 )	0.00741
MIP-1β	1.35	1.01	136	1.11	0.82	38	-0.24	( -0.59 , 0.11 )	0.17338	-0.28	( -0.65 , 0.08 )	0.12806
VEGF-A	2.81	0.83	136	2.52	0.61	38	-0.29	( -0.58 , -0.01 )	0.0448	-0.3	( -0.60 , -0.00 )	0.04828
Eotaxin-3	1.24	0.39	136	0.99	0.63	38	-0.26	( -0.42 , -0.10 )	0.0021	-0.3	( -0.47 , -0.13 )	0.00066
MDC	2.54	0.49	136	2.15	0.47	38	-0.39	( -0.56 , -0.21 )	<0.001	-0.38	( -0.57 , -0.20 )	<0.001
RANTES	1.77	0.77	136	1.36	0.72	38	-0.41	( -0.68 , -0.13 )	0.00375	-0.46	( -0.74 , -0.18 )	0.00139
Eotaxin-2	3.07	0.41	136	2.55	0.61	38	-0.52	( -0.69 , -0.35 )	<0.001	-0.5	( -0.68 , -0.33 )	<0.001
ENA-78	3.67	0.48	136	2.99	0.76	38	-0.67	( -0.87 , -0.47 )	<0.001	-0.68	( -0.89 , -0.47 )	<0.001
TARC	0.93	0.6	136	0.24	0.71	37	-0.69	( -0.92 , -0.47 )	<0.001	-0.71	( -0.94 , -0.47 )	<0.001
BCA-1	1.69	0.75	136	0.81	0.92	38	-0.87	( -1.16 , -0.59 )	<0.001	-0.82	( -1.12 , -0.53 )	<0.001
GRO-α	3.92	1.14	136	2.72	1.09	38	-1.2	( -1.61 , -0.79 )	<0.001	-1.24	( -1.66 , -0.82 )	<0.001
IP-10	3.85	1.62	136	2.01	1.61	38	-1.84	( -2.43 , -1.25 )	<0.001	-1.85	( -2.45 , -1.25 )	<0.001
Menstrual cup cytokine and chemokine analysis - fewer than 80% of samples detectable
Cytokine/Chemokine	Percent undetected	Percent detected	Total N	Unadjusted odds ratio	Unadjusted confidence interval	Unadjusted p-value	Adjusted odds ratio	Adjusted confidence interval	Adjusted p-value
IL-3	96	4	174	10.15	( 2.09 , 73.10 )	0.00697	9.94	( 1.96 , 73.76 )	0.00902
IL-20	24.7	75.3	174	7.77	( 2.22 , 49.20 )	0.00628	9.59	( 2.62 , 62.91 )	0.00345
IL-28A	43.7	56.3	174	4.56	( 1.98 , 11.92 )	0.00079	3.78	( 1.59 , 10.06 )	0.00414
GM-CSF	29.3	70.7	174	1.73	( 0.76 , 4.34 )	0.20952	1.59	( 0.67 , 4.10 )	0.311
SCF	60.3	39.7	174	1.5	( 0.72 , 3.10 )	0.27319	1.57	( 0.73 , 3.37 )	0.24248
SDF-1α/β	28.2	71.8	174	1.62	( 0.71 , 4.06 )	0.27343	1.42	( 0.60 , 3.65 )	0.43955
IL-7	59.2	40.8	174	1.07	( 0.51 , 2.21 )	0.85361	1.09	( 0.50 , 2.35 )	0.82284
IL-22	23.6	76.4	174	0.69	( 0.31 , 1.61 )	0.37793	0.78	( 0.34 , 1.89 )	0.56795
X6CKine	85.6	14.4	174	0.64	( 0.18 , 1.83 )	0.44796	0.62	( 0.16 , 1.87 )	0.42501
CTACK	26.4	73.6	174	0.29	( 0.13 , 0.62 )	0.00134	0.26	( 0.12 , 0.59 )	0.00119

### Sheet: Serum
Serum cytokine and chemokine analysis - more than or equal to 80% of samples detectable
beta = estimated difference of BV positive log mean - BV negative log mean
Cytokine/Chemokine	BV negative log mean	BV negative standard deviation	BV negative N	BV positive log mean	BV positive standard deviation	BV positive N	Unadjusted beta	Unadjusted confidence interval	Unadjusted p-value	Adjusted beta	Adjusted confidence interval	Adjusted p-value
IL-10	-0.184	0.81	149	-0.045	0.849	44	0.139	( -0.138 , 0.417 )	0.322	0.156	( -0.123 , 0.436 )	0.272
MIG/CXCL9	3.305	0.262	149	3.372	0.291	44	0.067	( -0.024 , 0.158 )	0.146	0.078	( -0.014 , 0.170 )	0.098
Eotaxin-3	1.199	0.486	149	1.267	0.27	44	0.067	( -0.084 , 0.218 )	0.38	0.067	( -0.086 , 0.220 )	0.39
IL-18	1.554	0.312	149	1.61	0.239	44	0.056	( -0.045 , 0.156 )	0.276	0.062	( -0.040 , 0.165 )	0.23
CTACK	2.869	0.167	149	2.917	0.15	44	0.049	( -0.007 , 0.104 )	0.084	0.057	( 0.001 , 0.112 )	0.045
Eotaxin	1.336	0.246	149	1.372	0.231	44	0.036	( -0.046 , 0.118 )	0.387	0.042	( -0.041 , 0.126 )	0.318
ENA-78	3.359	0.23	149	3.401	0.112	44	0.042	( -0.029 , 0.113 )	0.241	0.042	( -0.030 , 0.114 )	0.25
IP-10	2.021	0.266	149	2.048	0.215	44	0.027	( -0.060 , 0.113 )	0.545	0.038	( -0.050 , 0.125 )	0.398
MCP-2	1.681	0.187	149	1.699	0.202	44	0.018	( -0.046 , 0.083 )	0.576	0.021	( -0.044 , 0.087 )	0.527
BCA-1	1.995	0.329	149	1.987	0.337	44	-0.008	( -0.120 , 0.104 )	0.885	0.017	( -0.093 , 0.127 )	0.764
TRAIL	1.596	0.261	149	1.609	0.263	44	0.013	( -0.076 , 0.101 )	0.779	0.014	( -0.075 , 0.104 )	0.755
IL-5	0.276	0.66	149	0.295	0.607	44	0.019	( -0.201 , 0.238 )	0.866	0.013	( -0.209 , 0.236 )	0.906
Eotaxin-2	2.368	0.319	149	2.366	0.375	44	-0.001	( -0.114 , 0.111 )	0.982	0.012	( -0.102 , 0.126 )	0.838
IL-6	-0.108	0.754	149	-0.106	0.696	44	0.002	( -0.249 , 0.253 )	0.988	0.01	( -0.244 , 0.265 )	0.936
I-309	0.081	0.242	149	0.08	0.257	44	-0.001	( -0.084 , 0.081 )	0.973	0.009	( -0.074 , 0.093 )	0.823
IL-8	0.822	0.408	149	0.821	0.259	44	-0.001	( -0.129 , 0.128 )	0.992	0.003	( -0.128 , 0.134 )	0.96
MCP-4	1.4	0.679	149	1.39	0.516	44	-0.01	( -0.229 , 0.209 )	0.929	0	( -0.223 , 0.223 )	1
GRO-α	1.899	0.219	149	1.875	0.311	44	-0.024	( -0.106 , 0.058 )	0.569	-0.015	( -0.098 , 0.067 )	0.715
EGF	2.06	0.471	149	2.034	0.403	44	-0.026	( -0.180 , 0.128 )	0.74	-0.019	( -0.175 , 0.137 )	0.812
IL-27	3.131	0.251	149	3.115	0.312	44	-0.016	( -0.106 , 0.074 )	0.733	-0.019	( -0.110 , 0.073 )	0.689
MIP-1δ	3.516	0.36	149	3.488	0.264	44	-0.028	( -0.143 , 0.087 )	0.633	-0.026	( -0.144 , 0.091 )	0.661
MIP-1β	1.781	0.223	149	1.747	0.216	44	-0.034	( -0.109 , 0.041 )	0.366	-0.027	( -0.103 , 0.049 )	0.491
LIF	0.392	0.864	149	0.357	0.703	44	-0.035	( -0.316 , 0.246 )	0.806	-0.032	( -0.319 , 0.254 )	0.824
FLT-3L	1.194	0.287	149	1.166	0.292	44	-0.028	( -0.125 , 0.070 )	0.577	-0.034	( -0.133 , 0.065 )	0.501
IL-1α	1.016	0.662	149	0.986	0.525	44	-0.03	( -0.245 , 0.184 )	0.782	-0.035	( -0.253 , 0.183 )	0.752
PDGF-AA	3.496	0.218	149	3.462	0.198	44	-0.034	( -0.106 , 0.038 )	0.357	-0.035	( -0.108 , 0.038 )	0.35
IL-17E/IL-25	2.519	0.357	149	2.47	0.377	44	-0.049	( -0.171 , 0.073 )	0.43	-0.037	( -0.161 , 0.087 )	0.56
IL-15	0.895	0.217	149	0.855	0.365	44	-0.04	( -0.128 , 0.047 )	0.363	-0.039	( -0.128 , 0.049 )	0.382
IFN-α2	1.577	0.371	149	1.551	0.35	44	-0.026	( -0.150 , 0.098 )	0.679	-0.041	( -0.166 , 0.085 )	0.523
SDF-1α/β	3.436	0.358	149	3.375	0.44	44	-0.06	( -0.188 , 0.067 )	0.352	-0.051	( -0.181 , 0.080 )	0.444
VEGF-A	2.337	0.487	149	2.296	0.389	44	-0.042	( -0.200 , 0.116 )	0.604	-0.053	( -0.213 , 0.107 )	0.515
MCP-1	2.229	0.238	149	2.178	0.319	44	-0.051	( -0.139 , 0.036 )	0.251	-0.054	( -0.143 , 0.035 )	0.233
sCD40L	3.586	0.301	149	3.52	0.391	44	-0.066	( -0.175 , 0.043 )	0.236	-0.059	( -0.170 , 0.051 )	0.291
TARC	2.07	0.266	149	2.008	0.225	44	-0.062	( -0.150 , 0.025 )	0.161	-0.062	( -0.151 , 0.026 )	0.167
IL-12p40	1.515	0.666	149	1.437	0.503	44	-0.078	( -0.292 , 0.136 )	0.473	-0.066	( -0.284 , 0.152 )	0.549
IL-1RA	0.65	0.558	149	0.58	0.612	44	-0.07	( -0.263 , 0.123 )	0.477	-0.072	( -0.269 , 0.125 )	0.472
IL-17F	0.897	1.25	149	0.866	0.905	44	-0.031	( -0.431 , 0.369 )	0.879	-0.075	( -0.480 , 0.330 )	0.714
G-CSF	1.153	0.583	149	1.086	0.567	44	-0.067	( -0.263 , 0.129 )	0.502	-0.08	( -0.280 , 0.119 )	0.428
Fractalkine	2.338	0.378	149	2.268	0.356	44	-0.07	( -0.196 , 0.056 )	0.276	-0.091	( -0.219 , 0.036 )	0.159
MDC	3.254	0.373	149	3.169	0.324	44	-0.085	( -0.208 , 0.038 )	0.173	-0.092	( -0.217 , 0.033 )	0.148
MCP-3	1.173	0.362	149	1.075	0.269	44	-0.098	( -0.214 , 0.018 )	0.098	-0.109	( -0.227 , 0.009 )	0.071
TNF-α	1.76	0.314	149	1.663	0.236	44	-0.097	( -0.198 , 0.004 )	0.059	-0.117	( -0.219 , -0.016 )	0.024
IL-4	0.219	0.462	149	0.103	0.423	44	-0.116	( -0.270 , 0.038 )	0.138	-0.122	( -0.279 , 0.034 )	0.125
IL-1β	0.926	0.521	149	0.8	0.611	44	-0.125	( -0.309 , 0.058 )	0.179	-0.123	( -0.310 , 0.064 )	0.195
FGF-2	1.476	0.454	149	1.345	0.376	44	-0.131	( -0.279 , 0.017 )	0.083	-0.132	( -0.283 , 0.019 )	0.085
IL-13	1.822	0.593	149	1.704	0.539	44	-0.118	( -0.315 , 0.079 )	0.237	-0.146	( -0.345 , 0.053 )	0.149
TNF-β	1.053	0.424	149	0.919	0.328	44	-0.134	( -0.271 , 0.002 )	0.054	-0.155	( -0.293 , -0.017 )	0.028
MIP-1	1.637	0.631	149	1.47	0.49	44	-0.167	( -0.371 , 0.036 )	0.107	-0.163	( -0.369 , 0.043 )	0.121
IL-7	0.791	0.311	149	0.619	0.47	44	-0.173	( -0.292 , -0.053 )	0.005	-0.186	( -0.307 , -0.064 )	0.003
TGF-α	1.258	0.646	149	1.063	0.312	44	-0.195	( -0.394 , 0.004 )	0.054	-0.204	( -0.407 , -0.002 )	0.048
IFN-γ	-0.187	1.169	149	-0.434	1.05	44	-0.247	( -0.633 , 0.140 )	0.21	-0.259	( -0.653 , 0.134 )	0.195
TPO	2.29	0.771	149	2.024	0.84	44	-0.266	( -0.532 , 0.000 )	0.05	-0.28	( -0.552 , -0.009 )	0.043
Serum cytokine and chemokine analysis - fewer than 80% of samples detectable
Cytokine/Chemokine	Percent undetected	Percent detected	Total N	Unadjusted odds ratio	Unadjusted confidence interval	Unadjusted p-value	Adjusted odds ratio	Adjusted confidence interval	Adjusted p-value
SCF	88.1	11.9	193	0.933	( 0.293 , 2.514 )	0.897	1.159	( 0.356 , 3.254 )	0.789
IL-21	44.6	55.4	193	1.075	( 0.547 , 2.138 )	0.834	1.078	( 0.543 , 2.166 )	0.831
GM-CSF	88.6	11.4	193	0.995	( 0.311 , 2.703 )	0.993	0.87	( 0.267 , 2.409 )	0.8
IL-2	45.6	54.4	193	0.795	( 0.404 , 1.564 )	0.505	0.863	( 0.434 , 1.722 )	0.674
IL-17A	42.5	57.5	193	0.855	( 0.435 , 1.694 )	0.651	0.832	( 0.418 , 1.667 )	0.601
IL-9	32.6	67.4	193	0.919	( 0.456 , 1.907 )	0.816	0.813	( 0.393 , 1.718 )	0.579
X6CKine	21.8	78.2	193	0.672	( 0.314 , 1.498 )	0.315	0.69	( 0.319 , 1.554 )	0.354
IL-20	87.6	12.4	193	0.645	( 0.180 , 1.826 )	0.447	0.676	( 0.186 , 1.948 )	0.502
IL-23	67.4	32.6	193	0.721	( 0.332 , 1.487 )	0.388	0.652	( 0.295 , 1.368 )	0.271
M-CSF	37.3	62.7	193	0.643	( 0.325 , 1.280 )	0.205	0.637	( 0.318 , 1.280 )	0.202
TSLP	59.1	40.9	193	0.687	( 0.333 , 1.371 )	0.295	0.635	( 0.303 , 1.288 )	0.216
IL-28A	88.6	11.4	193	0.728	( 0.202 , 2.087 )	0.585	0.627	( 0.171 , 1.836 )	0.431
IL-3	93.8	6.2	193	0.662	( 0.099 , 2.637 )	0.603	0.621	( 0.092 , 2.529 )	0.554
IL-33	57.5	42.5	193	0.556	( 0.266 , 1.116 )	0.106	0.495	( 0.232 , 1.011 )	0.059
IL-22	25.9	74.1	193	0.517	( 0.252 , 1.080 )	0.074	0.47	( 0.223 , 0.999 )	0.047
IL-16	89.1	10.9	193	0.533	( 0.120 , 1.674 )	0.331	0.442	( 0.098 , 1.423 )	0.216
IL-12p70	72.5	27.5	193	0.424	( 0.163 , 0.970 )	0.056	0.408	( 0.156 , 0.946 )	0.049
